# Comprehensive annotation and characterization of planarian tRNA and tRNA-derived fragments (tRFs)

**DOI:** 10.1101/2020.08.25.266106

**Authors:** Vairavan Lakshmanan, Dhiru Bansal, T N Sujith, Padubidri V Shivaprasad, Dasaradhi Palakodeti, Srikar Krishna

## Abstract

tRNA-derived fragments (tRFs) have recently gained a lot of scientific interest due to their diverse regulatory roles in several cellular processes. However, their function in dynamic biological process such as development and regeneration remains unexplored. Here, we identify and characterise a role for tRFs in planarian regeneration. In order to characterise planarian tRFs, we first annotated 457 tRNA loci in *S.mediterranea* combining two tRNA prediction programs. Annotation of tRNAs facilitated the identification of three main species of tRFs in planarians – the shorter tRF-5s and itRFs, and the abundantly expressed 5’-tsRNAs. Spatial profiling of tRFs in sequential transverse sections of planarians revealed diverse expression patterns of these small RNAs, including those that are enriched in the head and pharyngeal regions. Expression analysis of these tRF species revealed dynamic expression of these small RNAs over the course of regeneration suggesting an important role in planarian anterior and posterior regeneration. Finally, we show that 5’-tsRNA in planaria interact with all three SMEDWI proteins while sequence analysis revealed a possible involvement of Dicers in the processing of itRFs. In summary, our findings implicate a novel role for tRFs in planarian regeneration, highlighting their importance in regulating complex systemic processes. Our study adds to the catalogue of post-transcriptional regulatory systems in planarian, providing valuable insights on the biogenesis and the function of tRFs in neoblasts and planarian regeneration.
