## Supplementary Tables S1 - S10 for "Comprehensive annotation and characterization of planarian tRNA and tRNA-derived fragments (tRFs)": Table_S2_Codon_Usage.xlsx

### Sheet: Overall_codon_Usage
Schmidtea mediterranea Genome (Longest ORFs - CDS)
Nucleotide Contents:
A	26511450
T	22462041
G	13919718
C	12936726
Nucleotide content as Percentages:
A	34.9345
T	29.5986
G	18.3422
C	17.0469
CDS GC content:	35.3891
Codon	AA	Name	Count	Fraction	Frequency
GCA	A	Alanine	359633	0.353881	14.2279
GCC	A	Alanine	179542	0.17667	7.10308
GCG	A	Alanine	120187	0.118265	4.75486
GCT	A	Alanine	356893	0.351184	14.1195
TGC	C	Cysteine	204738	0.367115	8.09989
TGT	C	Cysteine	352957	0.632885	13.9638
GAC	D	Aspartic Acid	361428	0.274684	14.2989
GAT	D	Aspartic Acid	954367	0.725316	37.7569
GAA	E	Glutamic Acid	1263570	0.782148	49.9896
GAG	E	Glutamic Acid	351942	0.217852	13.9236
TTC	F	Phenylalanine	420958	0.33579	16.654
TTT	F	Phenylalanine	832677	0.66421	32.9425
GGA	G	Glycine	467043	0.452623	18.4773
GGC	G	Glycine	152142	0.147445	6.01907
GGG	G	Glycine	118523	0.114864	4.68903
GGT	G	Glycine	294150	0.285068	11.6372
CAC	H	Histidine	166807	0.306681	6.59925
CAT	H	Histidine	377103	0.693319	14.919
ATA	I	Isoleucine	628955	0.299932	24.8829
ATC	I	Isoleucine	421263	0.200889	16.6661
ATT	I	Isoleucine	1046773	0.499179	41.4127
AAA	K	Lysine	1471634	0.769757	58.2211
AAG	K	Lysine	440182	0.230243	17.4146
CTA	L	Leucine	234752	0.100873	9.28731
CTC	L	Leucine	200441	0.0861299	7.92989
CTG	L	Leucine	222340	0.09554	8.79626
CTT	L	Leucine	363544	0.156216	14.3826
TTA	L	Leucine	723106	0.31072	28.6077
TTG	L	Leucine	583011	0.250521	23.0652
ATG	M	Methionine	600203	1	23.7454
AAC	N	Asparagine	471030	0.261807	18.635
AAT	N	Asparagine	1328119	0.738193	52.5433
CCA	P	Proline	418736	0.428303	16.5661
CCC	P	Proline	113112	0.115696	4.47496
CCG	P	Proline	175446	0.179454	6.94103
CCT	P	Proline	270370	0.276547	10.6964
CAA	Q	Glutamine	709000	0.721119	28.0496
CAG	Q	Glutamine	274194	0.278881	10.8477
AGA	R	Arginine	435169	0.397893	17.2162
AGG	R	Arginine	128820	0.117786	5.0964
CGA	R	Arginine	233402	0.213409	9.2339
CGC	R	Arginine	72065	0.065892	2.85105
CGG	R	Arginine	92277	0.0843727	3.65068
CGT	R	Arginine	131950	0.120647	5.22023
AGC	S	Serine	212887	0.0936775	8.42228
AGT	S	Serine	432696	0.190401	17.1184
TCA	S	Serine	635739	0.279747	25.1512
TCC	S	Serine	245832	0.108174	9.72566
TCG	S	Serine	237272	0.104408	9.38701
TCT	S	Serine	508126	0.223593	20.1026
ACA	T	Threonine	510186	0.379231	20.1841
ACC	T	Threonine	209494	0.155721	8.28805
ACG	T	Threonine	173209	0.128749	6.85253
ACT	T	Threonine	452429	0.336299	17.8991
GTA	V	Valine	310305	0.232313	12.2764
GTC	V	Valine	240446	0.180013	9.51258
GTG	V	Valine	231131	0.173039	9.14405
GTT	V	Valine	553836	0.414635	21.911
TGG	W	Tryptophan	247732	1	9.80083
TAC	Y	Tyrosine	242796	0.272136	9.60555
TAT	Y	Tyrosine	649391	0.727864	25.6913
TAA	_	Stop	27024	0.461286	1.06913
TAG	_	Stop	9547	0.162963	0.3777
TGA	_	Stop	22013	0.375751	0.870883

### Sheet: Genomic_Loci_Codon_Usage
AA	Codon Frequency per 1000 codond	tRNA Genomic Loci as %					AC	Frequency	Type	CC
ALA	40.2053	4.99432					AGC	14.1195	Codon_Frequency	ALA
ARG	43.2685	5.22134					CGC	4.75486	Codon_Frequency	ALA
ASN	71.1783	5.10783					GGC	7.10308	Codon_Frequency	ALA
ASP	52.0558	2.38365					TGC	14.2279	Codon_Frequency	ALA
CYS	22.0636	4.99432					ACG	5.22023	Codon_Frequency	ARG
GLN	38.8973	2.61067					CCG	3.65068	Codon_Frequency	ARG
GLU	63.9132	1.24858					CCT	5.0964	Codon_Frequency	ARG
GLY	40.8226	7.7185					GCG	2.85105	Codon_Frequency	ARG
HIS	21.5183	1.24858					TCG	9.2339	Codon_Frequency	ARG
ILE	82.9616	1.81612					TCT	17.2162	Codon_Frequency	ARG
LEU	92.0689	11.8048					ATT	52.5433	Codon_Frequency	ASN
LYS	75.6357	8.17253					GTT	18.635	Codon_Frequency	ASN
MET	23.7454	3.40522					GAT	37.7569	Codon_Frequency	ASP
PHE	49.5966	3.97276					GTC	14.2989	Codon_Frequency	ASP
PRO	38.6786	4.31328					ACA	13.9638	Codon_Frequency	CYS
SER	89.9072	7.7185					GCA	8.09989	Codon_Frequency	CYS
THR	84.6731	8.96708					CTG	10.8477	Codon_Frequency	GLN
TRP	9.80083	3.29171					TTG	28.0496	Codon_Frequency	GLN
TYR	23.5798	2.49716					CTC	13.9236	Codon_Frequency	GLU
VAL	52.844	8.51305					TTC	49.9896	Codon_Frequency	GLU
							CCC	4.68903	Codon_Frequency	GLY
							GCC	6.01907	Codon_Frequency	GLY
							GGT	11.6372	Codon_Frequency	GLY
							TCC	18.4773	Codon_Frequency	GLY
							CAT	14.919	Codon_Frequency	HIS
							GTG	6.59925	Codon_Frequency	HIS
							AAT	41.4127	Codon_Frequency	ILE
							ATC	16.6661	Codon_Frequency	ILE
							TAT	24.8829	Codon_Frequency	ILE
							AAG	14.3826	Codon_Frequency	LEU
							CAA	23.0652	Codon_Frequency	LEU
							CAG	8.79626	Codon_Frequency	LEU
							CTC	7.92989	Codon_Frequency	LEU
							TAA	28.6077	Codon_Frequency	LEU
							TAG	9.28731	Codon_Frequency	LEU
							CTT	17.4146	Codon_Frequency	LYS
							TTT	58.2211	Codon_Frequency	LYS
							CAT	23.7454	Codon_Frequency	MET
							AAA	32.9425	Codon_Frequency	PHE
							GAA	16.654	Codon_Frequency	PHE
							AGG	10.6964	Codon_Frequency	PRO
							CGG	6.94103	Codon_Frequency	PRO
							GGG	4.47496	Codon_Frequency	PRO
							TGG	16.5661	Codon_Frequency	PRO
							ACT	17.1184	Codon_Frequency	SER
							AGA	20.1026	Codon_Frequency	SER
							CGA	9.38701	Codon_Frequency	SER
							GCT	8.42228	Codon_Frequency	SER
							GGA	9.72566	Codon_Frequency	SER
							TGA	25.1512	Codon_Frequency	SER
							CTA	0.3777	Codon_Frequency	SUP
							TCA	0.870883	Codon_Frequency	SUP
							TTA	1.06913	Codon_Frequency	SUP
							AGT	17.8991	Codon_Frequency	THR
							CGT	6.85253	Codon_Frequency	THR
							GGT	8.28805	Codon_Frequency	THR
							TGT	20.1841	Codon_Frequency	THR
							CCA	9.80083	Codon_Frequency	TRP
							ATA	25.6913	Codon_Frequency	TYR
							GTA	9.60555	Codon_Frequency	TYR
							AAC	21.911	Codon_Frequency	VAL
							CAC	9.14405	Codon_Frequency	VAL
							GTC	9.51258	Codon_Frequency	VAL
							TAC	12.2764	Codon_Frequency	VAL
							AGC	1.28617	Genome_loci	ALA
							CGC	1.28617	Genome_loci	ALA
							GGC	0.857449	Genome_loci	ALA
							TGC	1.28617	Genome_loci	ALA
							ACG	0.643087	Genome_loci	ARG
							CCG	0.535906	Genome_loci	ARG
							CCT	0.428725	Genome_loci	ARG
							GCG	0.107181	Genome_loci	ARG
							TCG	1.07181	Genome_loci	ARG
							TCT	2.14362	Genome_loci	ARG
							ATT	0.643087	Genome_loci	ASN
							GTT	4.18006	Genome_loci	ASN
							GAT	0.001	Genome_loci	ASP
							GTC	2.2508	Genome_loci	ASP
							ACA	1.60772	Genome_loci	CYS
							GCA	3.10825	Genome_loci	CYS
							CTG	0.214362	Genome_loci	GLN
							TTG	2.2508	Genome_loci	GLN
							CTC	0.643087	Genome_loci	GLU
							TTC	0.535906	Genome_loci	GLU
							CCC	1.82208	Genome_loci	GLY
							GCC	3.32262	Genome_loci	GLY
							GGT	0.001	Genome_loci	GLY
							TCC	2.14362	Genome_loci	GLY
							CAT	0.001	Genome_loci	HIS
							GTG	1.17899	Genome_loci	HIS
							AAT	0.643087	Genome_loci	ILE
							ATC	0.001	Genome_loci	ILE
							TAT	1.07181	Genome_loci	ILE
							AAG	2.14362	Genome_loci	LEU
							CAA	1.7149	Genome_loci	LEU
							CAG	1.7149	Genome_loci	LEU
							CTC	0.001	Genome_loci	LEU
							TAA	2.57235	Genome_loci	LEU
							TAG	3.00107	Genome_loci	LEU
							CTT	2.78671	Genome_loci	LYS
							TTT	4.93033	Genome_loci	LYS
							CAT	3.21543	Genome_loci	MET
							AAA	1.92926	Genome_loci	PHE
							GAA	1.82208	Genome_loci	PHE
							AGG	1.17899	Genome_loci	PRO
							CGG	0.107181	Genome_loci	PRO
							GGG	0.107181	Genome_loci	PRO
							TGG	2.67953	Genome_loci	PRO
							ACT	1.60772	Genome_loci	SER
							AGA	1.60772	Genome_loci	SER
							CGA	1.7149	Genome_loci	SER
							GCT	0.643087	Genome_loci	SER
							GGA	0.001	Genome_loci	SER
							TGA	1.7149	Genome_loci	SER
							CTA	1.28617	Genome_loci	SUP
							TCA	0.750268	Genome_loci	SUP
							TTA	3.53698	Genome_loci	SUP
							AGT	1.39335	Genome_loci	THR
							CGT	1.7149	Genome_loci	THR
							GGT	1.07181	Genome_loci	THR
							TGT	4.28725	Genome_loci	THR
							CCA	3.10825	Genome_loci	TRP
							ATA	0.750268	Genome_loci	TYR
							GTA	1.60772	Genome_loci	TYR
							AAC	2.14362	Genome_loci	VAL
							CAC	3.85852	Genome_loci	VAL
							GTC	0.001	Genome_loci	VAL
							TAC	2.03644	Genome_loci	VAL
