## Supplementary Tables S1 - S10 for "Comprehensive annotation and characterization of planarian tRNA and tRNA-derived fragments (tRFs)": Table_S3_Salami_Numbers_Percentages.xlsx

### Sheet: Raw_Numbers_Percentages
	S1	S2	S3	S4	S5	S6	S7	S8	S9	S10	S11	S12
Adapter Trimmed	4498156	5505485	8210103	4504344	6161774	4102378	5320025	8849473	5986769	22871931	5424539	6849837
rRNA_aligned	20360	47515	99970	53523	72391	34275	67843	140420	108770	299019	51958	32611
rRNA removed	4477796	5457970	8110133	4450821	6089383	4068103	5252182	8709053	5877999	22572912	5372581	6817226
18-35	3910015	4575806	6856135	3735195	5082632	3265587	4127477	7361151	4951330	19856715	4354866	6007828
18-24	1636826	1587762	2287539	1407202	2081652	1467638	1841213	2684118	1783283	6835027	1872021	3290648
25-35	2273189	2988044	4568596	2327993	3000980	1797949	2286264	4677033	3168047	13021688	2482845	2717180
Analysis 18-24mer
Genome	1588317	1503562	2096705	1279016	1924258	1333599	1709740	2401555	1608299	6485575	1775110	3238306
miRNA	1132626	1034847	1536200	921109	1411855	882701	1108333	1758925	1176824	4781036	1337905	2697957
tRNA	12837	17292	18661	11931	15253	9932	14794	19424	11740	41417	12480	17666
transcriptome	350071	338834	388714	259485	380474	357264	476600	455147	311989	1282251	319870	371389
piRNA_cluster_region	21249	24122	30176	16661	21890	15419	20671	30446	20189	71523	20742	34129
Others	71534	88467	122954	69830	94786	68283	89342	137613	87557	309348	84113	117165
18-24 5'	2677	4640	6364	4164	5081	3353	5851	7886	5476	15736	3698	4748
18-24 3'	10160	12652	12297	7767	10172	6579	8943	11538	6264	25681	8782	12918
Analysis 25-35 mer
Genome	2077696	2672610	3913442	1955554	2541044	1544660	1951227	3941745	2613373	11119802	2206268	2505077
piRNA_cluster_region	491647	592187	819014	400209	523304	327475	415141	801604	527892	2316438	475969	623099
tRNA	49434	66659	141441	95073	116500	53090	76097	205240	153339	505632	62176	25366
Transcriptome	384266	527532	770152	379363	506248	302919	373653	763120	506368	2118307	417865	503008
Others	1152349	1486232	2182835	1080909	1394992	861176	1086336	2171781	1425774	6179425	1250258	1353604
Analysis 18-35 mer
Genome	3666013	4176172	6010147	3234570	4465302	2878259	3660967	6343300	4221672	17605377	3981378	5743383
miRNA	1132626	1034847	1536200	921109	1411855	882701	1108333	1758925	1176824	4781036	1337905	2697957
piRNA_cluster_region	512896	616309	849190	416870	545194	342894	435812	832050	548081	2387961	496711	657228
tRNA	62271	83951	160102	107004	131753	63022	90891	224664	165079	547049	74656	43032
Transcriptome	734337	866366	1158866	638848	886722	660183	850253	1218267	818357	3400558	737735	874397
Others	1223883	1574699	2305789	1150739	1489778	929459	1175678	2309394	1513331	6488773	1334371	1470769
Analysis 18-24mer
miRNA	71.3098	68.8264	73.2673	72.017	73.3714	66.1894	64.8247	73.2411	73.172	73.718	75.3703	83.3138
tRNA	0.808214	1.15007	0.890016	0.932826	0.792669	0.744752	0.865278	0.808809	0.729964	0.638602	0.703055	0.545532
transcriptome	22.0404	22.5354	18.5393	20.2879	19.7725	26.7895	27.8756	18.9522	19.3987	19.7708	18.0197	11.4686
piRNA_cluster_region	1.33783	1.60432	1.43921	1.30264	1.13758	1.15619	1.20901	1.26776	1.2553	1.1028	1.16849	1.05392
Others	4.50376	5.88383	5.86415	5.45967	4.92585	5.1202	5.22547	5.73016	5.44407	4.76979	4.73847	3.6181
18-24 5'	0.168543	0.308601	0.303524	0.325563	0.26405	0.251425	0.342216	0.328371	0.340484	0.242631	0.208325	0.14662
18-24 3'	0.639671	0.841468	0.586492	0.607264	0.528619	0.493327	0.523062	0.480439	0.38948	0.395971	0.49473	0.398912
Analysis 25-35 mer
piRNA_cluster_region	23.6631	22.1576	20.9282	20.4652	20.5941	21.2005	21.2759	20.3363	20.1996	20.8316	21.5735	24.8734
tRNA	2.37927	2.49415	3.61424	4.86169	4.58473	3.437	3.89996	5.20683	5.86747	4.54713	2.81815	1.01258
Transcriptome	18.4948	19.7385	19.6797	19.3993	19.9228	19.6107	19.1496	19.36	19.376	19.0499	18.9399	20.0795
Others	55.4628	55.6098	55.7779	55.2738	54.8984	55.7518	55.6745	55.0969	54.5569	55.5714	56.6685	54.0344
Analysis 18-35 mer
miRNA	30.8953	24.7798	25.5601	28.477	31.6184	30.6679	30.2743	27.7289	27.8758	27.1567	33.6041	46.975
piRNA_cluster_region	13.9906	14.7577	14.1293	12.888	12.2096	11.9132	11.9043	13.117	12.9826	13.5638	12.4759	11.4432
tRNA	1.6986	2.01024	2.66386	3.30814	2.9506	2.18959	2.4827	3.54175	3.91028	3.10728	1.87513	0.749245
Transcriptome	20.0309	20.7455	19.2818	19.7506	19.8581	22.9369	23.2248	19.2056	19.3847	19.3155	18.5296	15.2244
Others	33.3846	37.7068	38.3649	35.5763	33.3634	32.2924	32.1139	36.4068	35.8467	36.8568	33.5153	25.6081
