## Supplementary Tables S1 - S10 for "Comprehensive annotation and characterization of planarian tRNA and tRNA-derived fragments (tRFs)": Table_S6_Salami_Processing.xlsx

### Sheet: Selective_Processing
tsRNA Species	Number of tRNAs	List Names
itRFs tRF-5s tsRNA	12	dd_Smed_g4_Pseudo_GLU-TTC_tRNA_2
itRFs tRF-5s tsRNA		dd_Smed_g4_SUP-TTA_tRNA_18
itRFs tRF-5s tsRNA		dd_Smed_g4_iMET-CAT_tRNA_2
itRFs tRF-5s tsRNA		dd_Smed_g4_UNDET_Gln_23
itRFs tRF-5s tsRNA		dd_Smed_g4_Pseudo_ASP-GTC_tRNA_1
itRFs tRF-5s tsRNA		dd_Smed_g4_UNDET_Asp_43
itRFs tRF-5s tsRNA		dd_Smed_g4_GLY-CCC_tRNA_4
itRFs tRF-5s tsRNA		dd_Smed_g4_ASN-GTT_tRNA_5
itRFs tRF-5s tsRNA		dd_Smed_g4_CYS-ACA_tRNA_3
itRFs tRF-5s tsRNA		dd_Smed_g4_PRO-TGG_tRNA_7
itRFs tRF-5s tsRNA		dd_Smed_g4_ARG-TCG_tRNA_1
itRFs tRF-5s tsRNA		dd_Smed_g4_GLN-TTG_tRNA_6
itRFs tsRNA	11	dd_Smed_g4_GLN-TTG_tRNA_2
itRFs tsRNA		dd_Smed_g4_LYS-TTT_tRNA_15
itRFs tsRNA		dd_Smed_g4_VAL-TAC_tRNA_4
itRFs tsRNA		dd_Smed_g4_ILE-TAT_tRNA_1
itRFs tsRNA		dd_Smed_g4_GLN-TTG_tRNA_8
itRFs tsRNA		dd_Smed_g4_ASN-GTT_tRNA_3
itRFs tsRNA		dd_Smed_g4_ALA-GGC_tRNA_2
itRFs tsRNA		dd_Smed_g4_ALA-AGC_tRNA_1
itRFs tsRNA		dd_Smed_g4_ARG-TCT_tRNA_4
itRFs tsRNA		dd_Smed_g4_SUP-CTA_tRNA_1
itRFs tsRNA		dd_Smed_g4_VAL-TAC_tRNA_3
tRF-5s tsRNA	25	dd_Smed_g4_LYS-TTT_tRNA_10
tRF-5s tsRNA		dd_Smed_g4_LYS-TTT_tRNA_17
tRF-5s tsRNA		dd_Smed_g4_ASP-GTC_tRNA_2
tRF-5s tsRNA		dd_Smed_g4_ARG-TCT_tRNA_1
tRF-5s tsRNA		dd_Smed_g4_Pseudo_GLY-GCC_tRNA_10
tRF-5s tsRNA		dd_Smed_g4_TYR-GTA_tRNA_2
tRF-5s tsRNA		dd_Smed_g4_UNDET_Gly_17
tRF-5s tsRNA		dd_Smed_g4_ASP-GTC_tRNA_6
tRF-5s tsRNA		dd_Smed_g4_SUP-TCA_tRNA_1
tRF-5s tsRNA		dd_Smed_g4_UNDET_Gln_20
tRF-5s tsRNA		dd_Smed_g4_SUP-TCA_tRNA_2
tRF-5s tsRNA		dd_Smed_g4_LEU-CAA_tRNA_5
tRF-5s tsRNA		dd_Smed_g4_Pseudo_ALA-GGC_tRNA_1
tRF-5s tsRNA		dd_Smed_g4_GLY-TCC_tRNA_2
tRF-5s tsRNA		dd_Smed_g4_LYS-TTT_tRNA_7
tRF-5s tsRNA		dd_Smed_g4_GLY-GCC_tRNA_6
tRF-5s tsRNA		dd_Smed_g4_Pseudo_GLY-GCC_tRNA_11
tRF-5s tsRNA		dd_Smed_g4_LYS-CTT_tRNA_8
tRF-5s tsRNA		dd_Smed_g4_LYS-TTT_tRNA_8
tRF-5s tsRNA		dd_Smed_g4_UNDET_Leu_11
tRF-5s tsRNA		dd_Smed_g4_GLY-GCC_tRNA_14
tRF-5s tsRNA		dd_Smed_g4_GLN-CTG_tRNA_1
tRF-5s tsRNA		dd_Smed_g4_ARG-ACG_tRNA_3
tRF-5s tsRNA		dd_Smed_g4_Pseudo_LYS-TTT_tRNA_3
tRF-5s tsRNA		dd_Smed_g4_UNDET_Pro_22
itRFs	47	dd_Smed_g4_Pseudo_SUP-CTA_tRNA_2
itRFs		dd_Smed_g4_PHE-GAA_tRNA_7
itRFs		dd_Smed_g4_GLY-CCC_tRNA_6
itRFs		dd_Smed_g4_UNDET_Val_15
itRFs		dd_Smed_g4_UNDET_Thr_60
itRFs		dd_Smed_g4_THR-AGT_tRNA_1
itRFs		dd_Smed_g4_ALA-CGC_tRNA_5
itRFs		dd_Smed_g4_ARG-TCT_tRNA_3
itRFs		dd_Smed_g4_Pseudo_UNDET_Trp_27
itRFs		dd_Smed_g4_VAL-AAC_tRNA_5
itRFs		dd_Smed_g4_THR-TGT_tRNA_7
itRFs		dd_Smed_g4_Pseudo_LEU-TAA_tRNA_10
itRFs		dd_Smed_g4_Pseudo_UNDET_Lys_51
itRFs		dd_Smed_g4_Pseudo_UNDET_Arg_47
itRFs		dd_Smed_g4_Pseudo_ILE-AAT_tRNA_3
itRFs		dd_Smed_g4_UNDET_Val_13
itRFs		dd_Smed_g4_ARG-TCG_tRNA_2
itRFs		dd_Smed_g4_Pseudo_UNDET_Phe_31
itRFs		dd_Smed_g4_Pseudo_LYS-CTT_tRNA_1
itRFs		dd_Smed_g4_HIS-GTG_tRNA_3
itRFs		dd_Smed_g4_TRP-CCA_tRNA_13
itRFs		dd_Smed_g4_iMET-CAT_tRNA_1
itRFs		dd_Smed_g4_UNDET_Thr_9
itRFs		dd_Smed_g4_ALA-TGC_tRNA_1
itRFs		dd_Smed_g4_SER-TGA_tRNA_3
itRFs		dd_Smed_g4_SER-TGA_tRNA_5
itRFs		dd_Smed_g4_SUP-TTA_tRNA_22
itRFs		dd_Smed_g4_Pseudo_UNDET_Lys_28
itRFs		dd_Smed_g4_ALA-TGC_tRNA_9
itRFs		dd_Smed_g4_Pseudo_UNDET_Thr_26
itRFs		dd_Smed_g4_HIS-GTG_tRNA_2
itRFs		dd_Smed_g4_Pseudo_ARG-CCG_tRNA_2
itRFs		dd_Smed_g4_ARG-CCT_tRNA_5
itRFs		dd_Smed_g4_UNDET_Val_62
itRFs		dd_Smed_g4_Pseudo_TRP-CCA_tRNA_9
itRFs		dd_Smed_g4_UNDET_Lys_59
itRFs		dd_Smed_g4_Pseudo_UNDET_Phe_38
itRFs		dd_Smed_g4_UNDET_Val_2
itRFs		dd_Smed_g4_SER-ACT_tRNA_2
itRFs		dd_Smed_g4_UNDET_Thr_21
itRFs		dd_Smed_g4_GLY-CCC_tRNA_3
itRFs		dd_Smed_g4_Pseudo_ILE-AAT_tRNA_2
itRFs		dd_Smed_g4_VAL-AAC_tRNA_3
itRFs		dd_Smed_g4_UNDET_Arg_4
itRFs		dd_Smed_g4_SEC-TCA_tRNA_1
itRFs		dd_Smed_g4_iMET-CAT_tRNA_3
itRFs		dd_Smed_g4_Pseudo_THR-TGT_tRNA_4
tRF-5s	41	dd_Smed_g4_GLN-TTG_tRNA_5
tRF-5s		dd_Smed_g4_UNDET_Gln_69
tRF-5s		dd_Smed_g4_Pseudo_SER-CGA_tRNA_6
tRF-5s		dd_Smed_g4_Pseudo_GLY-GCC_tRNA_7
tRF-5s		dd_Smed_g4_PHE-AAA_tRNA_1
tRF-5s		dd_Smed_g4_Pseudo_UNDET_Ala_44
tRF-5s		dd_Smed_g4_Pseudo_LEU-TAA_tRNA_3
tRF-5s		dd_Smed_g4_ILE-AAT_tRNA_4
tRF-5s		dd_Smed_g4_ASN-GTT_tRNA_9
tRF-5s		dd_Smed_g4_LYS-TTT_tRNA_9
tRF-5s		dd_Smed_g4_LEU-CAG_tRNA_6
tRF-5s		dd_Smed_g4_GLY-TCC_tRNA_3
tRF-5s		dd_Smed_g4_THR-AGT_tRNA_6
tRF-5s		dd_Smed_g4_VAL-TAC_tRNA_1
tRF-5s		dd_Smed_g4_VAL-CAC_tRNA_4
tRF-5s		dd_Smed_g4_Pseudo_GLN-CTG_tRNA_3
tRF-5s		dd_Smed_g4_SUP-TTA_tRNA_6
tRF-5s		dd_Smed_g4_LYS-TTT_tRNA_18
tRF-5s		dd_Smed_g4_PHE-AAA_tRNA_6
tRF-5s		dd_Smed_g4_Pseudo_UNDET_Lys_33
tRF-5s		dd_Smed_g4_ALA-AGC_tRNA_4
tRF-5s		dd_Smed_g4_UNDET_Gln_6
tRF-5s		dd_Smed_g4_TRP-CCA_tRNA_6
tRF-5s		dd_Smed_g4_THR-GGT_tRNA_1
tRF-5s		dd_Smed_g4_THR-AGT_tRNA_4
tRF-5s		dd_Smed_g4_LEU-CAG_tRNA_2
tRF-5s		dd_Smed_g4_Pseudo_ASP-GTC_tRNA_9
tRF-5s		dd_Smed_g4_Pseudo_THR-TGT_tRNA_11
tRF-5s		dd_Smed_g4_TRP-CCA_tRNA_2
tRF-5s		dd_Smed_g4_Pseudo_GLY-GCC_tRNA_5
tRF-5s		dd_Smed_g4_GLY-CCC_tRNA_2
tRF-5s		dd_Smed_g4_HIS-GTG_tRNA_7
tRF-5s		dd_Smed_g4_LYS-CTT_tRNA_6
tRF-5s		dd_Smed_g4_LEU-CAG_tRNA_5
tRF-5s		dd_Smed_g4_GLY-GCC_tRNA_3
tRF-5s		dd_Smed_g4_PHE-AAA_tRNA_3
tRF-5s		dd_Smed_g4_SER-TGA_tRNA_9
tRF-5s		dd_Smed_g4_MET-CAT_tRNA_3
tRF-5s		dd_Smed_g4_Pseudo_LYS-TTT_tRNA_19
tRF-5s		dd_Smed_g4_GLY-TCC_tRNA_1
tRF-5s		dd_Smed_g4_LYS-TTT_tRNA_6
tsRNA	3	dd_Smed_g4_Pseudo_LYS-TTT_tRNA_1
tsRNA		dd_Smed_g4_THR-TGT_tRNA_3
tsRNA		dd_Smed_g4_PRO-GGG_tRNA_1

### Sheet: Expression Values
tsRNA Expression and Normalized Value
Ids	S1	S2	S3	S4	S5	S6	S7	S8	S9	S10	S11	S12
dd_Smed_g4_PRO-GGG_tRNA_1	335.586	223.642	170.407	153.613	170.029	201.438	289.057	163.282	202.177	204.75	238.926	210.079
dd_Smed_g4_Pseudo_LYS-TTT_tRNA_1	44.2905	43.6102	57.8741	47.0526	52.3927	88.35	102.02	56.3851	74.4417	70.6774	40.4738	46.506
dd_Smed_g4_THR-TGT_tRNA_3	42.587	20.1278	13.504	19.3746	16.8052	24.738	18.1369	13.5089	22.8401	16.7056	26.1121	11.2256
dd_Smed_g4_GLY-CCC_tRNA_4	519.562	292.971	185.84	202.049	248.124	217.341	129.226	169.155	197.101	193.399	267.649	317.524
dd_Smed_g4_iMET-CAT_tRNA_2	54.5114	119.649	219.279	298.922	257.021	114.855	138.294	283.1	253.779	199.824	95.3093	70.5608
dd_Smed_g4_Pseudo_GLY-GCC_tRNA_10	1827.83	14194.6	37609.8	64444	52718.9	36840.2	31024.3	59026.9	68664.9	48505.7	16138.6	1096.9
dd_Smed_g4_ASP-GTC_tRNA_6	4815.74	4131.79	3209.44	3927.5	4023.36	5110.16	3866.57	2985.47	2645.22	3153.5	3645.25	10372.4
dd_Smed_g4_LYS-TTT_tRNA_7	436.091	3390.42	7371.88	12071.7	10628.8	7348.95	7326.19	11611.8	10970	9739.35	3318.85	206.872
dd_Smed_g4_LYS-TTT_tRNA_10	228.266	190.096	181.339	206.201	141.361	102.486	166.633	155.059	170.878	161.487	229.787	131.5
dd_Smed_g4_Pseudo_GLY-GCC_tRNA_11	24565.9	13444.2	9933.13	11749.3	12069.1	9419.88	7990.45	10814.8	10174	11059.3	16967.7	7144.28
dd_Smed_g4_GLN-CTG_tRNA_1	129.465	165.495	133.754	179.907	132.465	137.826	210.842	172.679	161.572	150.993	157.978	129.896
dd_Smed_g4_UNDET_Gly_17	24886.1	13251.9	9862.39	11371.5	11860.5	9366.87	7839.69	10531.1	9498.93	10602.7	16547.3	7022.41
dd_Smed_g4_LYS-CTT_tRNA_8	354.324	1350.8	2760.6	4553.03	3582.47	1971.97	2307.92	4068.53	4231.33	3398.51	1186.8	285.451
dd_Smed_g4_GLY-GCC_tRNA_6	15.3313	62.6198	133.754	239.414	189.8	114.855	83.8833	197.935	247.857	154.205	40.4738	8.01828
dd_Smed_g4_UNDET_Gln_20	56.2149	43.6102	41.798	55.356	49.4271	72.447	56.6779	54.0357	55.8313	44.7624	57.4467	84.9937
dd_Smed_g4_TYR-GTA_tRNA_2	400.318	326.518	252.717	254.637	277.78	402.876	235.78	210.857	192.026	220.385	257.205	503.548
dd_Smed_g4_UNDET_Pro_22	425.87	328.754	216.063	260.173	221.433	280.953	372.941	245.51	229.247	251.869	306.818	248.567
dd_Smed_g4_GLY-TCC_tRNA_2	39.1801	25.7188	35.3675	56.7399	61.2896	31.806	32.8732	56.3851	76.9795	47.1183	45.6962	20.8475
dd_Smed_g4_LEU-CAA_tRNA_5	1.70348	13.4185	21.2205	11.0712	28.6677	15.903	11.3356	24.0811	24.5319	21.6316	3.91682	0
dd_Smed_g4_UNDET_Leu_11	0	6.70926	14.7901	15.2229	23.725	17.67	9.06846	15.8583	21.9941	13.9213	3.91682	0
dd_Smed_g4_ARG-ACG_tRNA_3	155.017	125.24	77.1655	85.8017	74.1406	95.418	117.89	84.5776	104.049	99.3767	134.478	84.9937
dd_Smed_g4_PRO-TGG_tRNA_7	51.1044	32.4281	20.5775	17.9907	17.7937	30.039	30.6061	17.033	39.7586	21.6316	30.029	62.5426
dd_Smed_g4_Pseudo_GLU-TTC_tRNA_2	22.1452	25.7188	17.3622	29.0619	34.599	37.107	20.404	19.3824	23.686	26.1292	19.5841	9.62193
dd_Smed_g4_CYS-ACA_tRNA_3	18.7383	22.3642	12.2179	8.30339	6.91979	10.602	15.8698	13.5089	8.45928	9.63783	26.1121	19.2439
dd_Smed_g4_UNDET_Asp_43	5.11044	16.7732	9.64569	8.30339	8.89687	8.835	15.8698	8.22282	12.6889	8.35278	6.52804	20.8475
dd_Smed_g4_SUP-TCA_tRNA_2	6.81392	4.47284	4.50132	4.1517	5.93125	3.534	4.53423	0.587344	0.845928	2.78426	3.91682	12.8292
dd_Smed_g4_ASP-GTC_tRNA_2	10.2209	21.246	18.0053	12.4551	5.93125	10.602	10.202	17.033	14.3808	9.20948	28.7234	11.2256
dd_Smed_g4_LYS-TTT_tRNA_8	11.9244	24.6006	80.3807	121.783	90.9458	79.515	97.486	101.023	189.488	95.7358	37.8626	8.01828
dd_Smed_g4_Pseudo_LYS-TTT_tRNA_3	10.2209	38.0192	64.9476	134.238	110.717	91.884	86.1504	98.6739	174.261	87.5971	31.3346	8.01828
dd_Smed_g4_SUP-TTA_tRNA_18	11.9244	13.4185	4.50132	4.1517	6.91979	5.301	10.202	4.69876	5.07557	7.28191	1.30561	8.01828
dd_Smed_g4_SUP-TCA_tRNA_1	8.5174	4.47284	1.92914	6.91949	1.97708	8.835	1.13356	0.587344	1.69186	2.99844	2.61121	8.01828
dd_Smed_g4_GLN-TTG_tRNA_6	5.11044	8.94569	7.0735	8.30339	9.88542	3.534	12.4691	7.63548	6.76743	6.85357	13.0561	1.60366
dd_Smed_g4_ARG-TCT_tRNA_1	5.11044	4.47284	5.78741	2.7678	1.97708	1.767	12.4691	7.63548	8.45928	5.99687	6.52804	9.62193
dd_Smed_g4_Pseudo_ALA-GGC_tRNA_1	0	1.11821	4.50132	2.7678	2.96562	10.602	2.26712	4.69876	3.38371	1.92757	0	0
dd_Smed_g4_LYS-TTT_tRNA_17	23.8487	24.6006	18.0053	4.1517	12.851	21.204	14.7363	12.9216	2.53779	15.6347	23.5009	22.4512
dd_Smed_g4_GLY-GCC_tRNA_14	13.6278	11.1821	9.00264	6.91949	7.90833	15.903	9.06846	8.81017	11.843	14.778	16.9729	24.0548
dd_Smed_g4_UNDET_Gln_23	20.4418	11.1821	10.2887	9.68729	10.874	17.67	10.202	5.87344	8.45928	9.63783	10.4449	11.2256
dd_Smed_g4_ARG-TCG_tRNA_1	63.0288	55.9105	74.5933	73.3466	51.4042	67.146	48.743	75.1801	76.1336	65.5372	71.8084	107.445
dd_Smed_g4_Pseudo_ASP-GTC_tRNA_1	10.2209	17.8914	9.00264	8.30339	12.851	12.369	7.93491	5.2861	10.1511	6.85357	20.8897	32.0731
dd_Smed_g4_ASN-GTT_tRNA_5	11.9244	15.655	10.9318	9.68729	8.89687	8.835	10.202	2.93672	8.45928	9.852	9.13925	14.4329
dd_Smed_g4_GLN-TTG_tRNA_2	30.6626	31.3099	32.1523	27.678	28.6677	31.806	30.6061	27.0178	27.9156	31.6977	24.8065	48.1097
dd_Smed_g4_VAL-TAC_tRNA_4	8.5174	3.35463	10.2887	5.5356	3.95417	3.534	4.53423	7.04813	5.9215	7.06774	9.13925	6.41462
dd_Smed_g4_ALA-GGC_tRNA_2	8.5174	14.5367	12.2179	17.9907	13.8396	19.437	9.06846	13.5089	10.9971	10.9229	9.13925	40.0914
dd_Smed_g4_GLN-TTG_tRNA_8	20.4418	10.0639	13.504	15.2229	15.8167	21.204	15.8698	16.4456	18.6104	18.8473	15.6673	20.8475
dd_Smed_g4_VAL-TAC_tRNA_3	15.3313	12.3003	10.9318	8.30339	4.94271	5.301	2.26712	11.7469	12.6889	11.5654	6.52804	8.01828
dd_Smed_g4_ALA-AGC_tRNA_1	17.0348	8.94569	9.00264	12.4551	9.88542	3.534	11.3356	14.6836	10.9971	9.852	9.13925	3.20731
dd_Smed_g4_ARG-TCT_tRNA_4	42.587	36.901	33.4384	33.2136	15.8167	26.505	26.0718	28.1925	36.3749	22.9166	48.3075	25.6585
dd_Smed_g4_SUP-CTA_tRNA_1	0	6.70926	1.92914	5.5356	1.97708	3.534	3.40067	2.93672	5.07557	1.71339	2.61121	11.2256
dd_Smed_g4_ILE-TAT_tRNA_1	68.1392	65.9744	72.6642	56.7399	65.2437	79.515	58.945	54.623	71.058	66.1797	90.0869	43.2987
dd_Smed_g4_ASN-GTT_tRNA_3	10.2209	19.0096	21.8636	8.30339	15.8167	24.738	19.2705	23.4938	27.0697	17.5623	14.3617	38.4877
dd_Smed_g4_LYS-TTT_tRNA_15	6.81392	27.9553	68.8059	121.783	103.797	98.952	89.5511	122.755	159.88	98.3058	30.029	14.4329
tRF-5s Expression and Normalized Value
Ids	S1	S2	S3	S4	S5	S6	S7	S8	S9	S10	S11	S12
dd_Smed_g4_VAL-CAC_tRNA_4	20.2636	17.1245	9.3092	14.3304	11.4695	7.35617	7.47214	13.7152	12.8787	9.52874	10.0789	17.3002
dd_Smed_g4_LYS-TTT_tRNA_9	28.7067	31.9657	14.7396	22.6899	36.3201	64.7343	31.7566	24.543	25.7573	32.0801	40.3158	44.6162
dd_Smed_g4_LEU-CAG_tRNA_6	0	0	6.9819	0	0	14.7123	13.0762	10.1059	0	7.62299	0	15.4791
dd_Smed_g4_ILE-AAT_tRNA_4	0	11.4163	0	0	0	0	0	0	0	6.3525	0	11.837
dd_Smed_g4_SER-TGA_tRNA_9	0	17.1245	14.7396	14.3304	0	0	10.2742	13.7152	0	10.7992	0	10.0159
dd_Smed_g4_VAL-TAC_tRNA_1	0	10.2747	0	0	0	0	12.1422	0	0	9.21112	0	9.10535
dd_Smed_g4_Pseudo_ASP-GTC_tRNA_9	209.39	189.511	140.414	148.081	160.573	107.4	87.7976	151.589	122.347	127.368	122.207	244.934
dd_Smed_g4_Pseudo_UNDET_Ala_44	32.084	27.3992	31.8064	40.6029	41.0991	38.2521	45.7668	29.5959	21.8937	26.0452	34.0165	46.4373
dd_Smed_g4_Pseudo_SER-CGA_tRNA_6	25.3295	50.2318	56.631	80.0117	84.1097	47.0795	75.6554	76.5163	104.317	84.1706	55.4342	42.7952
dd_Smed_g4_Pseudo_ALA-GGC_tRNA_1	23.6408	35.3906	56.631	76.429	65.9497	80.9178	61.6451	79.4037	104.317	75.2771	66.773	39.153
dd_Smed_g4_MET-CAT_tRNA_3	8.44315	12.5579	15.5153	11.942	14.3369	29.4247	14.9443	12.2715	20.6059	12.3874	22.6776	35.5109
dd_Smed_g4_Pseudo_GLN-CTG_tRNA_3	30.3954	20.5494	17.8426	25.0783	36.3201	42.6658	39.2287	30.3178	28.333	26.3629	36.5362	33.6898
dd_Smed_g4_SUP-TTA_tRNA_6	0	0	20.1699	16.7189	21.0274	51.4932	28.0205	15.8807	16.7423	15.246	22.6776	26.4055
dd_Smed_g4_LYS-TTT_tRNA_18	27.0181	23.9743	24.0488	26.2725	22.939	32.3671	33.6246	20.9337	29.6209	29.5391	25.1974	25.495
dd_Smed_g4_Pseudo_LYS-TTT_tRNA_19	20.2636	35.3906	20.9457	37.0203	43.0107	50.0219	38.2947	23.8211	28.333	24.1395	21.4178	22.7634
dd_Smed_g4_UNDET_Gln_6	0	12.5579	10.085	14.3304	21.9832	41.1945	28.9545	23.0993	20.6059	11.1169	25.1974	18.2107
dd_Smed_g4_UNDET_Gln_69	0	15.9828	11.6365	14.3304	13.3811	27.9534	28.9545	16.6026	25.7573	12.3874	17.6382	18.2107
dd_Smed_g4_ASN-GTT_tRNA_9	16.8863	0	0	13.1362	12.4253	0	0	11.5496	0	11.1169	0	17.3002
dd_Smed_g4_UNDET_Leu_11	0	0	0	10.7478	10.5137	14.7123	12.1422	8.66222	0	7.94062	12.5987	16.3896
dd_Smed_g4_HIS-GTG_tRNA_7	18.5749	0	0	15.5246	13.3811	0	0	7.94037	16.7423	12.705	0	15.4791
dd_Smed_g4_PHE-AAA_tRNA_6	0	0	0	0	0	0	0	0	0	6.3525	0	14.5686
dd_Smed_g4_Pseudo_THR-TGT_tRNA_11	16.8863	13.6996	10.8607	0	8.60213	11.7699	9.34017	12.2715	16.7423	10.7992	0	12.7475
dd_Smed_g4_ALA-AGC_tRNA_4	16.8863	0	8.53344	0	11.4695	17.6548	0	7.94037	0	6.67012	0	10.9264
dd_Smed_g4_GLY-CCC_tRNA_2	0	0	0	0	0	0	8.40616	11.5496	16.7423	7.30537	0	10.0159
dd_Smed_g4_THR-GGT_tRNA_1	0	0	0	0	0	0	0	0	0	4.76437	0	10.0159
dd_Smed_g4_TRP-CCA_tRNA_6	0	0	10.085	15.5246	10.5137	0	14.9443	9.38407	0	12.3874	16.3783	10.0159
dd_Smed_g4_LEU-CAG_tRNA_2	0	0	0	0	8.60213	0	8.40616	7.94037	0	6.67012	0	9.10535
dd_Smed_g4_UNDET_Asp_43	548.805	605.065	227.3	205.403	266.666	238.34	273.667	193.456	179.013	179.458	322.526	308.671
dd_Smed_g4_SUP-TTA_tRNA_18	106.384	93.6138	78.3524	71.6522	95.5793	70.6192	97.1378	107.556	99.1657	106.087	76.852	112.906
dd_Smed_g4_SUP-TCA_tRNA_2	155.354	151.837	126.45	119.42	136.678	85.3315	74.7214	114.053	97.8778	106.722	93.2303	176.644
dd_Smed_g4_SUP-TCA_tRNA_1	177.306	149.554	128.002	177.936	150.059	100.044	75.6554	111.165	101.741	105.769	89.4507	183.928
dd_Smed_g4_TRP-CCA_tRNA_2	20.2636	11.4163	13.9638	14.3304	0	16.1836	15.8783	12.2715	0	11.4345	20.1579	0
dd_Smed_g4_GLY-TCC_tRNA_3	20.2636	0	8.53344	13.1362	0	16.1836	19.6144	12.9933	11.5908	12.0697	17.6382	0
dd_Smed_g4_LYS-CTT_tRNA_6	0	0	0	0	0	0	0	0	0	6.3525	0	0
dd_Smed_g4_GLY-GCC_tRNA_3	0	0	0	0	9.55793	0	0	10.8278	0	6.03487	0	0
dd_Smed_g4_LEU-CAG_tRNA_5	0	12.5579	0	0	10.5137	0	0	0	0	5.39962	0	0
dd_Smed_g4_Pseudo_UNDET_Lys_33	0	0	0	0	0	0	0	0	0	3.8115	0	0
dd_Smed_g4_GLN-TTG_tRNA_5	0	0	0	15.5246	12.4253	0	0	14.437	37.3481	15.5636	0	0
dd_Smed_g4_GLY-TCC_tRNA_1	0	0	11.6365	14.3304	10.5137	14.7123	15.8783	12.9933	0	13.6579	21.4178	0
dd_Smed_g4_Pseudo_GLY-GCC_tRNA_7	0	0	14.7396	0	12.4253	0	13.0762	20.2118	0	12.705	0	0
dd_Smed_g4_THR-AGT_tRNA_4	0	0	0	0	0	0	0	0	0	6.3525	0	0
dd_Smed_g4_PHE-AAA_tRNA_3	0	0	0	0	0	0	0	0	0	4.12912	0	0
dd_Smed_g4_Pseudo_GLY-GCC_tRNA_5	0	0	0	0	0	0	0	0	0	3.49387	0	0
dd_Smed_g4_LYS-TTT_tRNA_6	0	0	0	10.7478	20.0716	0	14.9443	14.437	33.4845	18.1046	0	0
dd_Smed_g4_GLN-TTG_tRNA_6	27.0181	21.691	61.2856	83.5943	81.2424	52.9644	55.107	93.8407	108.181	77.8181	51.6546	22.7634
dd_Smed_g4_PHE-AAA_tRNA_1	0	11.4163	20.9457	22.6899	21.9832	44.137	23.3504	8.66222	16.7423	10.164	0	0
dd_Smed_g4_ARG-TCT_tRNA_1	38.8385	42.2404	36.461	34.6319	27.718	38.2521	35.4927	36.0926	36.0602	41.9265	42.8355	42.7952
dd_Smed_g4_THR-AGT_tRNA_6	0	0	0	13.1362	0	0	0	7.94037	0	6.98774	0	0
dd_Smed_g4_CYS-ACA_tRNA_3	60.7907	58.2232	44.9945	44.1855	70.7286	58.8493	55.107	48.3641	57.954	43.8322	57.954	99.2483
dd_Smed_g4_ASP-GTC_tRNA_2	175.618	195.219	197.821	123.003	67.8613	94.1589	146.641	185.516	162.271	100.687	259.533	205.781
dd_Smed_g4_LYS-TTT_tRNA_17	45.593	52.515	44.2187	42.9913	40.1433	41.1945	31.7566	41.1455	34.7724	30.8096	42.8355	35.5109
dd_Smed_g4_Pseudo_LEU-TAA_tRNA_3	118.204	28.5408	0	0	0	0	0	0	0	0	0	0
dd_Smed_g4_PRO-TGG_tRNA_7	271.87	311.665	162.135	109.867	103.226	157.422	148.509	110.443	117.196	115.615	161.263	173.002
dd_Smed_g4_Pseudo_GLU-TTC_tRNA_2	145.222	115.305	79.904	52.545	89.8445	178.019	92.4677	79.4037	90.1506	87.6644	97.0099	123.833
dd_Smed_g4_LYS-TTT_tRNA_8	30.3954	15.9828	19.3942	21.4957	22.939	35.3096	28.9545	24.543	18.0301	23.8219	17.6382	30.0477
dd_Smed_g4_Pseudo_LYS-TTT_tRNA_3	23.6408	17.1245	13.9638	16.7189	25.8064	23.5397	28.9545	23.0993	20.6059	16.1989	28.977	24.5845
dd_Smed_g4_GLY-GCC_tRNA_14	0	12.5579	16.2911	0	20.0716	0	14.9443	16.6026	21.8937	15.5636	0	17.3002
dd_Smed_g4_UNDET_Gln_23	94.5633	90.1889	85.3344	84.7885	79.3308	60.3206	53.239	78.6818	94.0142	85.7587	57.954	77.3955
dd_Smed_g4_Pseudo_ASP-GTC_tRNA_1	3.37726	3.42489	6.20613	4.77681	4.77896	1.47123	9.34017	6.49666	1.28787	6.3525	6.29934	4.55268
dd_Smed_g4_ARG-TCG_tRNA_1	20.2636	19.4077	10.8607	14.3304	15.2927	19.126	8.40616	13.7152	14.1665	18.4222	13.8586	11.837
dd_Smed_g4_ASN-GTT_tRNA_5	1.68863	3.42489	4.6546	4.77681	6.69055	1.47123	4.67009	5.77481	2.57573	9.21112	2.51974	6.37375
dd_Smed_g4_GLY-CCC_tRNA_4	55.7248	37.6738	47.3218	21.4957	27.718	39.7233	25.2185	21.6555	46.3632	42.2441	46.6151	59.1848
dd_Smed_g4_iMET-CAT_tRNA_2	20.2636	30.824	38.7883	42.9913	27.718	42.6658	40.1627	47.6422	51.5146	43.5146	41.5757	17.3002
dd_Smed_g4_Pseudo_GLY-GCC_tRNA_10	28.7067	256.867	857.998	1023.43	1080.05	807.707	577.223	1468.25	2300.13	1356.58	172.602	11.837
dd_Smed_g4_ASP-GTC_tRNA_6	182.372	157.545	131.105	148.081	135.723	98.5726	74.7214	98.1718	77.2719	108.31	104.569	202.139
dd_Smed_g4_LYS-TTT_tRNA_7	35.4613	47.9485	42.6672	70.458	62.1265	73.5617	56.041	64.2448	69.5447	52.4081	50.3947	34.6003
dd_Smed_g4_LYS-TTT_tRNA_10	27.0181	35.3906	40.3399	42.9913	31.5412	41.1945	43.8988	49.0859	64.3933	58.1253	40.3158	42.7952
dd_Smed_g4_Pseudo_GLY-GCC_tRNA_11	28.7067	25.1159	34.9095	31.0493	28.6738	39.7233	42.9648	34.6489	61.8176	37.1621	35.2763	22.7634
dd_Smed_g4_GLN-CTG_tRNA_1	0	13.6996	18.6184	29.8551	26.7622	39.7233	34.5586	12.2715	23.1816	23.8219	25.1974	22.7634
dd_Smed_g4_UNDET_Gly_17	35.4613	26.2575	32.5822	31.0493	33.4527	25.011	27.0865	27.4304	28.333	28.5862	18.898	27.3161
dd_Smed_g4_LYS-CTT_tRNA_8	0	0	9.3092	14.3304	7.64634	0	0	10.1059	32.1966	13.0226	0	0
dd_Smed_g4_GLY-GCC_tRNA_6	0	17.1245	11.6365	0	12.4253	0	15.8783	28.1522	19.318	17.787	15.1184	9.10535
dd_Smed_g4_UNDET_Gln_20	0	18.2661	13.9638	16.7189	22.939	30.8959	28.0205	19.49	14.1665	19.3751	22.6776	19.1212
dd_Smed_g4_TYR-GTA_tRNA_2	0	13.6996	16.2911	0	0	0	13.0762	18.0463	0	17.1517	12.5987	10.9264
dd_Smed_g4_UNDET_Pro_22	13.509	15.9828	14.7396	11.942	7.64634	0	13.0762	7.21852	11.5908	12.705	10.0789	10.0159
dd_Smed_g4_GLY-TCC_tRNA_2	16.8863	20.5494	19.3942	34.6319	30.5854	20.5973	31.7566	34.6489	64.3933	28.9039	0	20.9423
dd_Smed_g4_LEU-CAA_tRNA_5	0	11.4163	7.75767	0	16.2485	20.5973	11.2082	10.8278	11.5908	7.62299	15.1184	11.837
dd_Smed_g4_ARG-ACG_tRNA_3	0	0	0	0	0	0	0	0	0	7.62299	0	9.10535
itRFs Expression and Normalized Value
Ids	S1	S2	S3	S4	S5	S6	S7	S8	S9	S10	S11	S12
dd_Smed_g4_Pseudo_UNDET_Arg_47	99.7936	83.859	90.9419	99.9327	93.3358	73.7043	57.2697	86.0491	92.259	85.6121	86.6271	77.0696
dd_Smed_g4_Pseudo_SUP-CTA_tRNA_2	88.9465	84.7907	85.9359	90.7283	74.0599	53.7427	43.975	86.8765	66.4265	74.4315	59.0069	87.27
dd_Smed_g4_iMET-CAT_tRNA_1	44.4733	46.5883	50.0598	55.226	47.6824	67.5622	55.2244	50.4711	49.2048	34.8199	51.4741	62.3357
dd_Smed_g4_ALA-TGC_tRNA_1	45.558	53.1107	31.7045	48.6514	18.2614	30.7101	41.9296	35.578	36.9036	34.5004	47.7077	58.9356
dd_Smed_g4_SUP-CTA_tRNA_1	42.3038	26.0895	20.0239	18.4087	22.3194	32.2456	28.6349	23.9945	30.753	18.8475	17.5765	47.6018
dd_Smed_g4_ALA-TGC_tRNA_9	33.6261	52.1789	32.5388	21.0385	24.3485	38.3876	48.0657	31.441	27.0626	30.9865	36.4085	30.6012
dd_Smed_g4_HIS-GTG_tRNA_2	28.2026	38.2024	30.8702	18.4087	19.2759	0	17.3855	23.1671	23.3723	16.6113	18.832	11.3338
dd_Smed_g4_UNDET_Val_15	27.1178	29.8165	25.0299	0	23.3339	21.4971	22.4988	24.8219	30.753	22.6808	13.8101	11.3338
dd_Smed_g4_THR-TGT_tRNA_7	23.8637	14.9083	15.0179	13.149	12.1742	0	8.18139	17.3753	19.6819	10.2223	0	14.7339
dd_Smed_g4_SER-TGA_tRNA_3	24.9484	19.5671	28.3672	28.9279	24.3485	21.4971	12.2721	14.0657	18.4518	17.8891	27.6202	26.0677
dd_Smed_g4_UNDET_Val_62	22.779	41.9295	13.3493	24.9832	21.3049	19.9616	18.4081	19.8575	13.5313	15.653	17.5765	0
dd_Smed_g4_UNDET_Arg_4	14.1013	0	10.8463	0	18.2614	0	0	12.4109	14.7614	6.70841	16.321	17.0007
dd_Smed_g4_Pseudo_LYS-CTT_tRNA_1	11.9318	0	8.34329	0	0	0	0	5.79177	0	3.19448	0	9.06701
dd_Smed_g4_VAL-AAC_tRNA_3	10.8471	12.113	8.34329	0	0	0	0	0	12.3012	7.66676	0	0
dd_Smed_g4_Pseudo_ILE-AAT_tRNA_2	11.9318	12.113	14.1836	0	0	0	0	19.0301	17.2217	15.653	0	0
dd_Smed_g4_iMET-CAT_tRNA_3	42.3038	47.5201	55.9001	51.2812	62.9002	79.8463	57.2697	50.4711	31.9831	40.5699	43.9413	56.6688
dd_Smed_g4_Pseudo_ARG-CCG_tRNA_2	21.6943	31.6801	15.0179	23.6683	0	18.4261	19.4308	13.2383	0	13.7363	17.5765	20.4008
dd_Smed_g4_TRP-CCA_tRNA_13	28.2026	33.5436	27.5329	26.2981	25.363	30.7101	37.8389	33.9232	23.3723	30.3476	32.6421	36.2681
dd_Smed_g4_HIS-GTG_tRNA_3	19.5248	31.6801	25.0299	21.0385	22.3194	21.4971	17.3855	23.9945	23.3723	21.403	23.8538	15.8673
dd_Smed_g4_SEC-TCA_tRNA_1	13.0166	16.7718	10.8463	21.0385	12.1742	18.4261	15.3401	21.5123	0	17.5697	12.5546	0
dd_Smed_g4_SER-ACT_tRNA_2	13.0166	9.31766	9.17762	0	14.2033	0	12.2721	9.10135	0	12.7779	0	19.2674
dd_Smed_g4_Pseudo_ILE-AAT_tRNA_3	14.1013	9.31766	15.0179	0	0	0	0	16.5479	15.9916	16.2919	0	0
dd_Smed_g4_UNDET_Val_2	24.9484	44.7248	35.8762	19.7236	28.4065	35.3166	24.5442	38.0602	39.3638	30.667	30.1312	15.8673
dd_Smed_g4_ALA-CGC_tRNA_5	17.3554	32.6118	18.3552	14.4639	7.10164	29.1746	23.5215	15.7205	24.6024	22.3614	25.1093	13.6005
dd_Smed_g4_ARG-TCG_tRNA_2	0	10.2494	22.5269	23.6683	37.5372	15.3551	21.4761	34.7506	23.3723	27.4726	15.0656	10.2004
dd_Smed_g4_Pseudo_UNDET_Trp_27	0	8.3859	0	0	0	0	0	0	0	0	0	0
dd_Smed_g4_ARG-TCT_tRNA_3	0	14.9083	13.3493	0	0	18.4261	13.2948	13.2383	22.1422	12.7779	12.5546	14.7339
dd_Smed_g4_Pseudo_UNDET_Lys_51	0	10.2494	0	0	0	0	0	0	0	5.43062	0	0
dd_Smed_g4_VAL-TAC_tRNA_4	30.372	40.066	23.3612	22.3534	23.3339	23.0326	14.3174	21.5123	35.6735	22.6808	18.832	15.8673
dd_Smed_g4_Pseudo_UNDET_Lys_28	0	9.31766	9.17762	0	0	0	0	0	0	0	0	0
dd_Smed_g4_UNDET_Thr_60	0	0	7.50896	0	0	0	7.15872	0	0	5.11117	0	0
dd_Smed_g4_VAL-AAC_tRNA_5	0	0	12.5149	0	15.2178	0	0	10.7561	0	6.70841	0	0
dd_Smed_g4_Pseudo_LEU-TAA_tRNA_10	0	0	10.8463	17.0937	12.1742	0	0	25.6492	22.1422	15.3335	0	0
dd_Smed_g4_GLY-CCC_tRNA_6	0	0	8.34329	0	10.1452	0	0	8.27395	13.5313	6.38897	0	0
dd_Smed_g4_ARG-CCT_tRNA_5	16.2707	14.9083	6.67463	0	10.1452	0	10.2267	19.0301	0	11.1807	0	9.06701
dd_Smed_g4_VAL-TAC_tRNA_3	29.2873	40.066	25.8642	18.4087	32.4646	44.5297	26.5895	23.1671	40.5939	31.3059	18.832	13.6005
dd_Smed_g4_ALA-AGC_tRNA_1	28.2026	46.5883	60.906	55.226	60.8712	50.6717	49.0883	62.882	55.3554	76.3481	47.7077	35.1347
dd_Smed_g4_Pseudo_UNDET_Thr_26	28.2026	24.2259	21.6926	14.4639	26.3775	29.1746	17.3855	24.8219	36.9036	23.9586	12.5546	43.0683
dd_Smed_g4_SER-TGA_tRNA_5	0	0	0	0	0	0	12.2721	9.92874	0	9.58345	0	0
dd_Smed_g4_Pseudo_UNDET_Phe_31	0	0	0	0	0	0	10.2267	0	0	0	0	0
dd_Smed_g4_Pseudo_ASP-GTC_tRNA_1	897.058	1260.68	668.298	520.702	691.902	537.427	629.967	608.963	455.144	477.575	680.462	1229.71
dd_Smed_g4_ASN-GTT_tRNA_5	142.097	110.88	118.475	99.9327	93.3358	112.092	83.8592	94.323	102.1	90.4039	129.313	107.671
dd_Smed_g4_GLY-CCC_tRNA_3	0	0	0	0	0	0	0	12.4109	0	8.94455	0	0
dd_Smed_g4_UNDET_Lys_59	0	0	0	0	0	0	0	11.5835	20.912	15.3335	0	0
dd_Smed_g4_Pseudo_UNDET_Phe_38	0	0	0	0	0	0	0	0	0	6.06952	0	0
dd_Smed_g4_THR-AGT_tRNA_1	0	0	0	0	0	0	0	0	0	4.47228	0	14.7339
dd_Smed_g4_SUP-TTA_tRNA_22	0	0	9.17762	0	0	0	7.15872	0	0	2.87503	0	14.7339
dd_Smed_g4_Pseudo_THR-TGT_tRNA_4	0	0	0	0	0	0	0	0	0	4.15283	0	0
dd_Smed_g4_UNDET_Val_13	0	0	0	0	0	0	0	0	0	3.83338	0	0
dd_Smed_g4_Pseudo_TRP-CCA_tRNA_9	0	0	0	0	0	0	0	0	0	3.51393	0	0
dd_Smed_g4_UNDET_Thr_21	0	0	0	0	0	0	0	0	0	9.58345	0	0
dd_Smed_g4_UNDET_Thr_9	9.76242	8.3859	0	0	11.1597	15.3551	6.13604	7.44656	14.7614	16.6113	0	14.7339
dd_Smed_g4_PHE-GAA_tRNA_7	0	0	10.8463	0	0	0	0	9.10135	0	9.264	0	10.2004
dd_Smed_g4_UNDET_Gln_23	6100.43	6337.88	5539.11	5851.32	5741.17	5400.37	4905.77	4909.76	3612.86	4089.58	6513.35	8083.24
dd_Smed_g4_ARG-TCG_tRNA_1	214.773	218.965	234.447	237.998	207.976	165.835	150.333	211.813	184.518	191.03	193.342	235.742
dd_Smed_g4_GLN-TTG_tRNA_2	751.706	744.481	792.613	829.704	726.396	792.321	652.466	737.209	575.696	589.063	787.177	978.104
dd_Smed_g4_ALA-GGC_tRNA_2	27.1178	25.1577	35.8762	31.5577	54.7841	47.6007	25.5668	42.1971	51.665	41.2088	43.9413	0
dd_Smed_g4_GLN-TTG_tRNA_8	45.558	31.6801	40.0478	39.4471	38.5517	23.0326	37.8389	35.578	23.3723	27.4726	52.7295	53.2687
dd_Smed_g4_ARG-TCT_tRNA_4	62.9134	60.5648	78.427	61.8005	46.6679	53.7427	40.9069	55.4355	50.4349	53.0284	51.4741	47.6018
dd_Smed_g4_ILE-TAT_tRNA_1	24.9484	18.6353	29.2015	36.8173	26.3775	49.1362	38.8616	32.2684	25.8325	29.3892	38.9194	64.6025
dd_Smed_g4_ASN-GTT_tRNA_3	0	0	0	0	0	0	0	0	0	5.75007	0	0
dd_Smed_g4_LYS-TTT_tRNA_15	0	0	10.012	0	10.1452	0	10.2267	17.3753	23.3723	12.4585	0	0
dd_Smed_g4_GLN-TTG_tRNA_6	2.16943	2.7953	3.33732	3.94471	2.02904	4.60652	3.06802	4.13698	3.69036	4.79172	5.02186	4.53351
dd_Smed_g4_SUP-TTA_tRNA_18	3.25414	2.7953	4.17165	2.62981	6.08712	1.53551	3.06802	4.96437	6.1506	3.83338	2.51093	3.40013
dd_Smed_g4_PRO-TGG_tRNA_7	17.3554	16.7718	13.3493	10.5192	8.11616	10.7485	14.3174	8.27395	14.7614	8.6251	23.8538	20.4008
dd_Smed_g4_Pseudo_GLU-TTC_tRNA_2	8.67771	13.0447	20.8582	21.0385	21.3049	18.4261	25.5668	24.8219	18.4518	23.3197	17.5765	13.6005
dd_Smed_g4_CYS-ACA_tRNA_3	0	1.86353	1.66866	5.25961	2.02904	3.07101	2.04535	1.65479	3.69036	3.51393	3.76639	5.66688
dd_Smed_g4_UNDET_Asp_43	1.08471	5.5906	4.17165	1.3149	3.04356	6.14202	9.20406	2.48219	2.46024	6.70841	7.53279	3.40013
dd_Smed_g4_GLY-CCC_tRNA_4	2.16943	2.7953	2.50299	6.57452	3.04356	1.53551	3.06802	4.13698	2.46024	4.15283	3.76639	2.26675
dd_Smed_g4_iMET-CAT_tRNA_2	2.16943	0	3.33732	1.3149	2.02904	0	2.04535	2.48219	0	3.19448	3.76639	0
