## Supplementary Tables S1 - S10 for "Comprehensive annotation and characterization of planarian tRNA and tRNA-derived fragments (tRFs)": Table_S7_Regn_Numbers_Percentages.xlsx

### Sheet: Numbers_Percentages
		Head Regenerating Tail							Tail Regenerating Head
	Uncut	3 Hours	6 Hours	12 Hours	1 Day	3 Day	5 Day	7 Day	3 Hours	6 Hours	12 Hours	1 Day	3 Day	5 Day	7 Day
Total Reads	18336748	46393683	73795945	39617689	28613051	35491490	44160449	25412299	38919031	73474372	14654129	41820231	109816464	62869998	93139848
Adapter Trimmed	18313127	46354852	73778523	39585888	28604084	35486936	44155453	25406242	38899391	73461821	14648927	41809445	109786288	62864467	93094597
rRNA_aligned	136282	811370	1696044	1319344	941100	846936	551031	216837	711687	1105413	478205	1354803	2897062	947572	699288
rRNA removed	18176845	45543482	72082479	38266544	27662984	34640000	43604422	25189405	38187704	72356408	14170722	40454642	106889226	61916895	92395309
18-35	10703630	41855261	65991913	33852056	25082001	32493003	41029915	23661593	34844827	66905907	13178318	37035248	100630824	57940285	87884001
18-24	2854012	6553444	10045997	6991792	4397177	3436945	3526974	3355012	5717532	10717177	2927645	5909211	10438728	4642825	9094581
25-35	7849618	35301817	55945916	26860264	20684824	29056058	37502941	20306581	29127295	56188730	10250673	31126037	90192096	53297460	78789420
Analysis 18-24mer
Genome	2712325	6335790	9905491	6799178	4303027	3317891	3447761	3289019	5532104	10568779	2873726	5757697	9779950	4476952	8691032
miRNA	2134405	4409669	6532495	4561788	2667175	1949926	2397049	2485952	3807692	7272658	1751056	3369171	5272976	2773161	6239119
tRNA	31533	59426	68794	40699	35522	30829	21902	11558	50349	65021	19587	49914	127894	57164	42888
transcriptome	369115	1252263	2266170	1525942	1170580	984111	667756	524346	1121954	2235652	806854	1679585	3286281	1103779	1407748
piRNA_cluster_region	43527	149674	222524	128949	101153	82873	81940	66882	130084	237007	51483	148919	233795	135809	240576
Others	133745	464758	815508	541800	328597	270152	279114	200281	422025	758441	244746	510108	859004	407039	760701
18-24 5'	17410	43035	45073	26619	21221	22596	16505	7507	36341	39130	12741	31656	75746	43119	21130
18-24 3'	14123	16391	23721	14080	14301	8233	5397	4051	14008	25891	6846	18258	52148	14045	21758
Analysis 25-35 mer
Genome	7616275	33621349	54445428	25886116	19997592	28115081	36107437	18673738	27830408	54747077	9925746	30146654	82945997	51611708	76201006
piRNA_cluster_region	1734300	7078264	11440048	5472384	4076102	5907894	7847040	4129223	5829639	11650156	2057963	6339474	18128280	11749973	17485542
tRNA	179611	1948612	2709839	1191663	1149942	1347794	998611	401973	1754459	2334598	517978	1361046	2770243	980781	1088118
Transcriptome	1334410	5669874	9858960	4851182	3677457	5178308	6414500	3176627	4738790	9438019	2060274	5442134	15618087	8885181	12716143
Others	4367954	18924599	30436581	14370887	11094091	15681085	20847286	10965915	15507520	31324304	5289531	17004000	46429387	29995773	44911203
Analysis 18-35 mer
Genome	10328600	39957139	64350919	32685294	24300619	31432972	39555198	21962757	33362512	65315856	12799472	35904351	92725947	56088660	84892038
miRNA	2134405	4409669	6532495	4561788	2667175	1949926	2397049	2485952	3807692	7272658	1751056	3369171	5272976	2773161	6239119
piRNA_cluster_region	1777827	7227938	11662572	5601333	4177255	5990767	7928980	4196105	5959723	11887163	2109446	6488393	18362075	11885782	17726118
tRNA	211144	2008038	2778633	1232362	1185464	1378623	1020513	413531	1804808	2399619	537565	1410960	2898137	1037945	1131006
Transcriptome	1703525	6922137	12125130	6377124	4848037	6162419	7082256	3700973	5860744	11673671	2867128	7121719	18904368	9988960	14123891
Others	4501699	19389357	31252089	14912687	11422688	15951237	21126400	11166196	15929545	32082745	5534277	17514108	47288391	30402812	45671904
Percentage 18-24mer
miRNA	78.6928	69.5994	65.9482	67.0932	61.9837	58.77	69.5248	75.5834	68.829	68.8127	60.9333	58.5159	53.9162	61.9431	71.788
tRNA	1.16258	0.937941	0.694504	0.598587	0.825512	0.929175	0.635253	0.351412	0.910124	0.615218	0.681589	0.866909	1.30772	1.27685	0.493474
transcriptome	13.6088	19.7649	22.8779	22.443	27.2036	29.6607	19.3678	15.9423	20.2808	21.1534	28.0769	29.1711	33.6022	24.6547	16.1977
piRNA_cluster_region	1.60479	2.36236	2.24647	1.89654	2.35074	2.49776	2.37661	2.03349	2.35144	2.24252	1.79151	2.58643	2.39055	3.03351	2.76809
Others	4.93101	7.33544	8.23289	7.96861	7.63642	8.14228	8.09551	6.08938	7.62865	7.17624	8.51668	8.85958	8.78332	9.09188	8.75271
18-24 5'	0.641885	0.679237	0.45503	0.391503	0.493164	0.681035	0.478716	0.228244	0.656911	0.370241	0.443362	0.549803	0.774503	0.963133	0.243124
18-24 3'	0.520697	0.258705	0.239473	0.207084	0.332347	0.24814	0.156536	0.123167	0.253213	0.244976	0.238227	0.317106	0.533213	0.313718	0.25035
Percentage 25-35 mer
piRNA_cluster_region	22.771	21.0529	21.012	21.1402	20.383	21.0133	21.7325	22.1125	20.947	21.28	20.7336	21.0288	21.8555	22.7661	22.9466
tRNA	2.35825	5.79576	4.97717	4.60348	5.7504	4.79385	2.76567	2.15261	6.30411	4.26433	5.21853	4.51475	3.33982	1.90031	1.42796
Transcriptome	17.5205	16.8639	18.108	18.7405	18.3895	18.4183	17.765	17.0112	17.0274	17.2393	20.7569	18.0522	18.8292	17.2154	16.6876
Others	57.3503	56.2874	55.9029	55.5158	55.4771	55.7746	57.7368	58.7237	55.7215	57.2164	53.291	56.4043	55.9754	58.1182	58.9378
Percentage 18-35 mer
miRNA	20.665	11.036	10.1514	13.9567	10.9757	6.20344	6.06001	11.3189	11.4131	11.1346	13.6807	9.38374	5.68662	4.94425	7.34947
piRNA_cluster_region	17.2127	18.0892	18.1234	17.1372	17.1899	19.0589	20.0454	19.1055	17.8635	18.1995	16.4807	18.0713	19.8025	21.1911	20.8808
tRNA	2.04427	5.02548	4.31794	3.77039	4.87833	4.38591	2.57997	1.88287	5.40969	3.67387	4.1999	3.92977	3.12549	1.85054	1.33229
Transcriptome	16.4933	17.3239	18.8422	19.5107	19.9503	19.605	17.9047	16.8511	17.5669	17.8726	22.4004	19.8353	20.3874	17.8092	16.6375
Others	43.5848	48.5254	48.5651	45.6251	47.0057	50.7468	53.4099	50.8415	47.7468	49.1194	43.2383	48.7799	50.998	54.2049	53.8
