## Supplementary Tables S1 - S10 for "Comprehensive annotation and characterization of planarian tRNA and tRNA-derived fragments (tRFs)": Table_S9_Piwi_Pulldown.xlsx

### Sheet: Numbers_Percentages
	Smedwi-1			Smedwi-2			Smedwi-3
	Rep1	Rep2	Rep3	Rep1	Rep2	Rep3	Rep1	Rep2	Rep3
Total reads	27686890	12585071	49975406	34205081	34129966	43937417	56505327	59914767	66694508
Adapter Trimmed	27424552	12479279	49536161	33976365	33941607	43715666	56438124	59871191	66646677
rRNA_aligned	125379	78676	311791	164241	181456	196486	226040	197959	185018
rRNA removed	27299173	12400603	49224370	33812124	33760151	43519180	56212084	59673232	66461659
18-35	26307832	11858196	47030723	32936478	32739725	42437357	53410740	57325946	64536276
18-24	2903077	1704282	8943612	3010732	3634338	6491764	3086048	4325192	6927606
25-35	23404755	10153914	38087111	29925746	29105387	35945593	50324692	53000754	57608670
Analysis 18-24mer
Genome	2214296	1222464	6498589	2760027	3436730	6150198	2952265	4109207	6628509
miRNA	10368	20395	71659	14486	16096	28074	8304	9120	19007
tRNA	2231	1592	8284	1628	1309	2922	6527	8999	13788
transcriptome	950791	594462	3172090	1279638	1590418	2840097	1529489	2024167	3409333
tRNA Introns	2726	2137	12027	3148	3751	6770	6071	8016	14393
piRNA_cluster_region	347104	156131	840411	430964	538984	961993	172021	252772	397229
Others	901076	447747	2394118	1030163	1286172	2310342	1229853	1806133	2774759
Analysis 25-35 mer
Genome	17356333	7746313	28456087	27613204	27136551	33497183	44303952	46676278	51277415
piRNA_cluster_region	4512269	1989700	7353765	7838463	7767455	9507300	3522143	3769273	4016855
tRNA	20287	11442	45424	302587	29095	333778	157517	145447	157784
Transcriptome	3235159	1425417	5283270	5192906	5104315	6322120	11723984	12180588	13411363
tRNA Introns	15036	6934	26084	26730	23676	31634	57075	59385	64715
Others	9573582	4312820	15747544	14252518	14212010	17302351	28843233	30521585	33626698
Analysis 18-35 mer
Genome	19570629	8968777	34954676	30373231	30573281	39647381	47256217	50785485	57905924
miRNA	10368	20395	71659	14486	16096	28074	8304	9120	19007
piRNA_cluster_region	4859373	2145831	8194176	8269427	8306439	10469293	3694164	4022045	4414084
tRNA	22518	13034	53708	304215	30404	336700	164044	154446	171572
Transcriptome	4185950	2019879	8455360	6472544	6694733	9162217	13253473	14204755	16820696
tRNA Introns	17762	9071	38111	29878	27427	38404	63146	67401	79108
Others	10474658	4760567	18141662	15282681	15498182	19612693	30073086	32327718	36401457
Analysis 18-24mer										Smedwi-1	Smedwi-2	Smedwi-3
miRNA	0.46823	1.66835	1.10269	0.52485	0.468352	0.456473	0.281276	0.221941	0.286746	1.07976	0.483225	0.263321
tRNA	0.100754	0.130229	0.127474	0.0589849	0.0380885	0.0475107	0.221084	0.218996	0.208011	0.119486	0.0481947	0.21603
transcriptome	42.9387	48.6282	48.812	46.3632	46.2771	46.179	51.8073	49.2593	51.4344	46.793	46.2731	50.8337
piRNA_cluster_region	15.6756	12.7718	12.9322	15.6145	15.683	15.6417	5.82675	6.15136	5.99274	13.7932	15.6464	5.99028
Intron tRNA	0.123109	0.174811	0.185071	0.114057	0.109144	0.110078	0.205639	0.195074	0.217138	0.160997	0.111093	0.20595
Others	40.6936	36.6266	36.8406	37.3244	37.4243	37.5653	41.6579	43.9533	41.861	38.0536	37.438	42.4908
Analysis 25-35 mer
piRNA_cluster_region	25.9978	25.6858	25.8425	28.3866	28.6236	28.3824	7.94995	8.07535	7.83358	25.842	28.4642	7.95296
tRNA	0.116885	0.147709	0.159628	1.09581	0.107217	0.996436	0.355537	0.311608	0.307707	0.141408	0.733153	0.324951
Transcriptome	18.6396	18.4012	18.5664	18.8059	18.8097	18.8736	26.4626	26.0959	26.1545	18.5358	18.8297	26.2377
Intron tRNA	0.0866312	0.0895136	0.091664	0.0968015	0.0872476	0.0944378	0.128826	0.127227	0.126206	0.0892696	0.092829	0.12742
Others	55.159	55.6758	55.3398	51.6149	52.3722	51.6532	65.1031	65.3899	65.578	55.3915	51.8801	65.357
Analysis 18-35 mer
miRNA	0.0529773	0.2274	0.205005	0.0476933	0.0526473	0.0708092	0.0175723	0.0179579	0.0328239	0.161794	0.0570499	0.0227847
piRNA_cluster_region	24.8299	23.9256	23.4423	27.226	27.1689	26.406	7.81731	7.91967	7.62285	24.0659	26.9337	7.78661
tRNA	0.11506	0.145326	0.15365	1.00159	0.0994463	0.849236	0.347137	0.304114	0.296294	0.138012	0.650091	0.315849
Transcriptome	21.3889	22.5212	24.1895	21.31	21.8973	23.1093	28.046	27.9701	29.0483	22.6999	22.1055	28.3548
Intron tRNA	0.0907585	0.10114	0.10903	0.0983695	0.0897091	0.0968639	0.133625	0.132717	0.136615	0.100309	0.0949808	0.134319
Others	53.5223	53.0793	51.9005	50.3163	50.6919	49.4678	63.6384	63.6554	62.8631	52.8341	50.1587	63.3856
