## Supplementary Tables S1 - S10 for "Comprehensive annotation and characterization of planarian tRNA and tRNA-derived fragments (tRFs)": Table_S10_tRNA_levels_PD.xlsx

### Sheet: tRNA_Counts_Pulldown
	Raw Counts (25-35mer)									Normalized Value DESeq (25-35mer)									Replicates Average
tRNA_Id	Wi1_R1	Wi1_R2	Wi1_R3	Wi2_R1	Wi2_R2	Wi2_R3	Wi3_R1	Wi3_R2	Wi3_R3	Wi1_R1	Wi1_R2	Wi1_R3	Wi2_R1	Wi2_R2	Wi2_R3	Wi3_R1	Wi3_R2	Wi3_R3	Smedwi1_PD	Smedwi2_PD	Smedwi3_PD
dd_Smed_g4_UNDET_Gly_17	1270	798	3654	166349	12389	175054	6906	5530	5232	1516.89	2703.56	3385.61	172208	25133.1	169624	2952.98	3000.88	2768.83	2535.35	122322	2907.56
dd_Smed_g4_Pseudo_GLY-GCC_tRNA_11	1376	832	3849	99977	8188	117378	6972	5512	5584	1643.5	2818.75	3566.29	103499	16610.7	113737	2981.2	2991.11	2955.11	2676.18	77948.8	2975.81
dd_Smed_g4_ASP-GTC_tRNA_6	5350	4243	13211	14860	1818	16975	38286	37617	41112	6390.06	14374.9	12240.6	15383.4	3688.1	16448.5	16371	20413.1	21756.9	11001.9	11840	19513.6
dd_Smed_g4_GLY-TCC_tRNA_6	282	242	478	2176	680	2129	23707	21167	22994	336.822	819.875	442.891	2252.65	1379.49	2062.96	10137	11486.4	12168.7	533.196	1898.37	11264
dd_Smed_g4_ASP-GTC_tRNA_8	3432	1555	5263	5686	664	5262	14156	15899	18784	4099.2	5268.21	4876.43	5886.28	1347.03	5098.78	6053.05	8627.67	9940.69	4747.94	4110.7	8207.14
dd_Smed_g4_ILE-TAT_tRNA_1	134	71	247	533	518	614	14179	18767	18238	160.05	240.542	228.858	551.774	1050.85	594.955	6062.89	10184	9651.74	209.817	732.525	8632.88
dd_Smed_g4_GLU-CTC_tRNA_2	915	570	1864	1858	251	1723	9711	8102	9804	1092.88	1931.11	1727.09	1923.45	509.194	1669.56	4152.39	4396.59	5188.38	1583.69	1367.4	4579.12
dd_Smed_g4_UNDET_Glu_1	364	278	875	1422	176	1450	10519	8262	9837	434.763	941.84	810.731	1472.09	357.044	1405.02	4497.89	4483.41	5205.84	729.111	1078.05	4729.05
dd_Smed_g4_Pseudo_GLY-GCC_tRNA_10	1644	701	7691	1618	716	3801	6245	787	2066	1963.6	2374.93	7126.09	1674.99	1452.52	3683.1	2670.34	427.069	1093.35	3821.54	2270.2	1396.92
dd_Smed_g4_UNDET_Pro_22	75	63	171	472	71	509	3165	3051	3053	89.5803	213.439	158.44	488.626	144.035	493.212	1353.34	1655.64	1615.68	153.82	375.291	1541.55
dd_Smed_g4_LYS-CTT_tRNA_8	361	174	1168	405	170	813	2689	1769	1838	431.18	589.497	1082.21	419.266	344.872	787.782	1149.81	959.957	972.689	700.962	517.307	1027.48
dd_Smed_g4_PRO-GGG_tRNA_1	70	40	129	322	54	412	2490	2372	2375	83.6083	135.517	119.525	333.342	109.548	399.221	1064.71	1287.18	1256.88	112.883	280.703	1202.92
dd_Smed_g4_TYR-GTA_tRNA_2	630	344	1214	592	428	732	1241	975	1035	752.475	1165.44	1124.83	612.852	868.267	709.295	530.647	529.089	547.733	1014.25	730.138	535.823
dd_Smed_g4_ARG-ACG_tRNA_3	47	34	82	262	44	233	1783	1637	1623	56.137	115.189	75.9771	271.229	89.2611	225.773	762.404	888.326	858.909	82.4344	195.421	836.546
dd_Smed_g4_PHE-GAA_tRNA_7	82	44	115	426	153	341	1368	1404	1412	97.9412	149.068	106.553	441.005	310.385	330.423	584.952	761.888	747.245	117.854	360.604	698.028
dd_Smed_g4_LYS-TTT_tRNA_10	481	174	538	243	77	220	1078	1013	1005	574.509	589.497	498.484	251.559	156.207	213.176	460.949	549.709	531.857	554.163	206.981	514.172
dd_Smed_g4_THR-TGT_tRNA_3	24	2	27	360	88	434	1074	1143	1195	28.6657	6.77583	25.0168	372.681	178.522	420.538	459.238	620.255	632.407	20.1528	323.914	570.633
dd_Smed_g4_LYS-TTT_tRNA_7	182	73	432	170	88	250	884	511	557	217.382	247.318	400.269	175.988	178.522	242.245	377.995	277.297	294.77	288.323	198.919	316.687
dd_Smed_g4_GLY-CCC_tRNA_4	35	45	116	1011	72	1015	239	257	193	41.8042	152.456	107.48	1046.61	146.064	983.517	102.196	139.462	102.138	100.58	725.397	114.598
dd_Smed_g4_ARG-TCT_tRNA_1	3	3	2	18	7	15	1033	837	862	3.58321	10.1637	1.8531	18.634	14.2006	14.5347	441.707	454.202	456.18	5.20002	15.7898	450.696
dd_Smed_g4_Pseudo_UNDET_Lys_34	3	1	3	2	4	2	577	672	608	3.58321	3.38791	2.77965	2.07045	8.11464	1.93796	246.723	364.664	321.76	3.25026	4.04102	311.049
dd_Smed_g4_LYS-TTT_tRNA_17	43	15	85	133	62	110	587	413	325	51.3594	50.8187	78.7567	137.685	125.777	106.588	250.999	224.116	171.993	60.3116	123.35	215.703
dd_Smed_g4_iMET-CAT_tRNA_2	7	6	11	316	29	391	352	298	261	8.36083	20.3275	10.192	327.131	58.8312	378.872	150.514	161.711	138.124	12.9601	254.945	150.116
dd_Smed_g4_SEC-TCA_tRNA_2	239	66	179	191	99	140	298	214	185	285.463	223.602	165.852	197.728	200.837	135.657	127.424	116.128	97.904	224.972	178.074	113.819
dd_Smed_g4_SER-GCT_tRNA_1	26	30	74	185	95	198	243	195	221	31.0545	101.637	68.5647	191.516	192.723	191.858	103.906	105.818	116.956	67.0855	192.033	108.893
dd_Smed_g4_HIS-GTG_tRNA_7	84	42	192	112	24	130	144	257	271	100.33	142.292	177.898	115.945	48.6879	125.968	61.5739	139.462	143.416	140.173	96.8668	114.817
dd_Smed_g4_SER-TGA_tRNA_5	92	28	101	191	328	203	20	20	17	109.885	94.8616	93.5815	197.728	665.401	196.703	8.55193	10.8531	8.99658	99.4428	353.277	9.4672
dd_Smed_g4_SER-TGA_tRNA_6	17	5	24	81	66	60	315	249	183	20.3049	16.9396	22.2372	83.8531	133.892	58.1389	134.693	135.121	96.8455	19.8272	91.9612	122.22
dd_Smed_g4_UNDET_Phe_16	76	35	91	211	165	234	66	59	52	90.7748	118.577	84.316	218.432	334.729	226.742	28.2214	32.0166	27.519	97.8893	259.968	29.2523
dd_Smed_g4_ARG-ACG_tRNA_1	11	5	29	29	9	21	329	250	260	13.1385	16.9396	26.8699	30.0215	18.2579	20.3486	140.679	135.664	137.595	18.9827	22.876	137.979
dd_Smed_g4_CYS-ACA_tRNA_3	8	8	22	52	10	51	259	173	329	9.55524	27.1033	20.3841	53.8316	20.2866	49.4181	110.747	93.8793	174.11	19.0142	41.1788	126.246
dd_Smed_g4_GLN-TTG_tRNA_6	32	10	19	28	6	38	233	270	242	38.2209	33.8791	17.6044	28.9863	12.172	36.8213	99.6299	146.517	128.069	29.9015	25.9932	124.739
dd_Smed_g4_UNDET_His_18	45	12	95	111	16	87	127	168	191	53.7482	40.655	88.0222	114.91	32.4586	84.3014	54.3047	91.166	101.079	60.8085	77.2233	82.1833
dd_Smed_g4_LEU-TAG_tRNA_9	41	13	51	18	11	22	255	219	220	48.9706	44.0429	47.254	18.634	22.3153	21.3176	109.037	118.841	116.426	46.7558	20.7556	114.768
dd_Smed_g4_GLN-TTG_tRNA_8	271	87	258	21	24	21	53	37	45	323.684	294.749	239.05	21.7397	48.6879	20.3486	22.6626	20.0782	23.8145	285.827	30.2587	22.1851
dd_Smed_g4_SER-CGA_tRNA_7	7	8	4	80	61	77	188	206	183	8.36083	27.1033	3.7062	82.8179	123.748	74.6116	80.3881	111.787	96.8455	13.0568	93.7259	96.3402
dd_Smed_g4_SER-TGA_tRNA_2	67	35	99	221	160	176	20	9	17	80.0251	118.577	91.7284	228.784	324.586	170.541	8.55193	4.88389	8.99658	96.7768	241.304	7.47747
dd_Smed_g4_UNDET_Leu_8	36	13	41	18	4	14	229	238	183	42.9986	44.0429	37.9885	18.634	8.11464	13.5657	97.9196	129.152	96.8455	41.6767	13.4381	107.972
dd_Smed_g4_THR-CGT_tRNA_4	48	12	58	62	11	61	96	186	205	57.3314	40.655	53.7399	64.1839	22.3153	59.1079	41.0492	100.934	108.488	50.5754	48.5357	83.4904
dd_Smed_g4_THR-CGT_tRNA_1	49	6	36	49	20	37	185	188	168	58.5258	20.3275	33.3558	50.726	40.5732	35.8523	79.1053	102.019	88.9074	37.403	42.3838	90.0106
dd_Smed_g4_Pseudo_MET-CAT_tRNA_4	0	1	0	0	0	0	213	243	261	0	3.38791	0	0	0	0	91.078	131.865	138.124	1.1293	0	120.356
dd_Smed_g4_Pseudo_MET-CAT_tRNA_1	0	1	0	0	0	0	186	240	276	0	3.38791	0	0	0	0	79.5329	130.237	146.062	1.1293	0	118.611
dd_Smed_g4_SUP-TTA_tRNA_5	25	4	16	179	167	290	8	6	4	29.8601	13.5517	14.8248	185.305	338.786	281.005	3.42077	3.25593	2.11684	19.4122	268.365	2.93118
dd_Smed_g4_SER-CGA_tRNA_2	23	18	39	92	96	107	66	103	149	27.4713	60.9825	36.1354	95.2406	194.751	103.681	28.2214	55.8935	78.8524	41.5297	131.224	54.3224
dd_Smed_g4_GLY-GCC_tRNA_4	73	29	112	8	8	13	160	138	132	87.1915	98.2495	103.774	8.28179	16.2293	12.5968	68.4154	74.8864	69.8558	96.4049	12.3693	71.0525
dd_Smed_g4_UNDET_Tyr_56	0	0	0	35	5	27	171	189	240	0	0	0	36.2328	10.1433	26.1625	73.119	102.562	127.011	0	24.1795	100.897
dd_Smed_g4_ARG-TCG_tRNA_1	52	10	51	41	27	48	162	96	157	62.109	33.8791	47.254	42.4442	54.7738	46.5111	69.2706	52.0949	83.0861	47.7474	47.9097	68.1505
dd_Smed_g4_ASP-GTC_tRNA_2	29	7	45	52	37	71	84	116	169	34.6377	23.7154	41.6947	53.8316	75.0604	68.7977	35.9181	62.948	89.4366	33.3493	65.8966	62.7676
dd_Smed_g4_Pseudo_UNDET_Gly_25	24	19	98	64	55	94	121	66	63	28.6657	64.3704	90.8019	66.2543	111.576	91.0843	51.7392	35.8152	33.3403	61.2793	89.6383	40.2982
dd_Smed_g4_SER-AGA_tRNA_1	72	31	131	60	86	100	29	38	40	85.9971	105.025	121.378	62.1134	174.465	96.8982	12.4003	20.6209	21.1684	104.133	111.159	18.0632
dd_Smed_g4_SER-ACT_tRNA_2	193	49	186	14	6	23	24	19	27	230.52	166.008	172.338	14.4931	12.172	22.2866	10.2623	10.3104	14.2887	189.622	16.3172	11.6205
dd_Smed_g4_ASN-GTT_tRNA_13	89	33	104	33	35	39	63	61	75	106.302	111.801	96.3612	34.1624	71.0031	37.7903	26.9386	33.102	39.6908	104.821	47.6519	33.2438
dd_Smed_g4_ILE-AAT_tRNA_1	14	4	26	10	20	20	131	134	168	16.7217	13.5517	24.0903	10.3522	40.5732	19.3796	56.0151	72.7158	88.9074	18.1212	23.435	72.5461
dd_Smed_g4_Pseudo_LYS-TTT_tRNA_1	31	12	43	45	21	46	97	117	77	37.0265	40.655	39.8416	46.5851	42.6019	44.5732	41.4768	63.4906	40.7492	39.1744	44.5867	48.5722
dd_Smed_g4_GLN-TTG_tRNA_2	116	33	153	18	22	37	42	33	31	138.551	111.801	141.762	18.634	44.6305	35.8523	17.959	17.9076	16.4055	130.705	33.039	17.4241
dd_Smed_g4_Pseudo_LYS-TTT_tRNA_3	76	27	116	26	24	47	82	37	48	90.7748	91.4737	107.48	26.9158	48.6879	45.5421	35.0629	20.0782	25.4021	96.5761	40.3819	26.8477
dd_Smed_g4_UNDET_Lys_12	114	15	47	49	30	52	95	17	23	136.162	50.8187	43.5478	50.726	60.8598	50.3871	40.6216	9.22513	12.1718	76.8429	53.9909	20.6729
dd_Smed_g4_GLY-GCC_tRNA_1	13	15	66	38	29	82	68	69	41	15.5273	50.8187	61.1523	39.3385	58.8312	79.4565	29.0765	37.4432	21.6976	42.4994	59.2087	29.4058
dd_Smed_g4_ASN-GTT_tRNA_5	10	7	26	30	6	30	128	84	90	11.944	23.7154	24.0903	31.0567	12.172	29.0695	54.7323	45.583	47.629	19.9166	24.0994	49.3148
dd_Smed_g4_CYS-GCA_tRNA_8	81	23	71	15	16	26	67	48	63	96.7468	77.922	65.785	15.5284	32.4586	25.1935	28.649	26.0474	33.3403	80.1513	24.3935	29.3456
dd_Smed_g4_LYS-TTT_tRNA_8	60	8	81	29	10	27	115	24	47	71.6643	27.1033	75.0505	30.0215	20.2866	26.1625	49.1736	13.0237	24.8729	57.9394	25.4902	29.0234
dd_Smed_g4_GLY-TCC_tRNA_4	7	6	8	14	2	22	109	115	102	8.36083	20.3275	7.4124	14.4931	4.05732	21.3176	46.608	62.4053	53.9795	12.0336	13.2894	54.3309
dd_Smed_g4_LEU-TAA_tRNA_4	19	6	5	10	3	8	108	104	106	22.6937	20.3275	4.63275	10.3522	6.08598	7.75185	46.1804	56.4361	56.0963	15.8846	8.06336	52.9043
dd_Smed_g4_GLN-CTG_tRNA_1	18	12	23	59	18	67	60	52	42	21.4993	40.655	21.3106	61.0782	36.5159	64.9218	25.6558	28.2181	22.2268	27.8216	54.172	25.3669
dd_Smed_g4_LYS-TTT_tRNA_15	40	7	48	19	22	37	97	29	50	47.7762	23.7154	44.4744	19.6692	44.6305	35.8523	41.4768	15.737	26.4605	38.6553	33.384	27.8915
dd_Smed_g4_GLY-GCC_tRNA_14	12	11	53	24	27	41	75	41	41	14.3329	37.2671	49.1071	24.8454	54.7738	39.7283	32.0697	22.2489	21.6976	33.569	39.7825	25.3387
dd_Smed_g4_HIS-GTG_tRNA_2	55	11	51	4	0	1	70	53	78	65.6923	37.2671	47.254	4.14089	0	0.968982	29.9317	28.7607	41.2784	50.0711	1.70329	33.3236
dd_Smed_g4_SER-ACT_tRNA_1	4	2	3	63	10	54	63	56	63	4.77762	6.77583	2.77965	65.2191	20.2866	52.325	26.9386	30.3887	33.3403	4.7777	45.9436	30.2225
dd_Smed_g4_SUP-TTA_tRNA_18	64	29	81	5	8	18	31	33	46	76.4419	98.2495	75.0505	5.17612	16.2293	17.4417	13.2555	17.9076	24.3437	83.2473	12.949	18.5023
dd_Smed_g4_UNDET_Gln_20	13	7	24	62	16	99	25	37	28	15.5273	23.7154	22.2372	64.1839	32.4586	95.9292	10.6899	20.0782	14.8179	20.4933	64.1905	15.1953
dd_Smed_g4_Pseudo_LYS-CTT_tRNA_5	29	13	39	12	11	14	66	53	55	34.6377	44.0429	36.1354	12.4227	22.3153	13.5657	28.2214	28.7607	29.1066	38.272	16.1012	28.6962
dd_Smed_g4_SUP-CTA_tRNA_1	118	12	104	10	6	10	15	5	10	140.94	40.655	96.3612	10.3522	12.172	9.68982	6.41394	2.71327	5.29211	92.652	10.738	4.80644
dd_Smed_g4_Pseudo_ILE-AAT_tRNA_3	2	3	6	7	11	12	87	57	83	2.38881	10.1637	5.5593	7.24657	22.3153	11.6278	37.2009	30.9313	43.9245	6.03728	13.7299	37.3522
dd_Smed_g4_ALA-CGC_tRNA_5	14	4	12	10	7	9	71	55	78	16.7217	13.5517	11.1186	10.3522	14.2006	8.72084	30.3593	29.846	41.2784	13.7973	11.0912	33.8279
dd_Smed_g4_Pseudo_SER-CGA_tRNA_3	0	0	1	2	0	0	108	85	63	0	0	0.92655	2.07045	0	0	46.1804	46.1257	33.3403	0.30885	0.690149	41.8821
dd_Smed_g4_GLY-GCC_tRNA_6	18	5	40	30	18	58	33	19	33	21.4993	16.9396	37.062	31.0567	36.5159	56.2009	14.1107	10.3104	17.464	25.1669	41.2578	13.9617
dd_Smed_g4_SER-AGA_tRNA_2	0	0	3	0	0	0	106	90	51	0	0	2.77965	0	0	0	45.3252	48.8389	26.9897	0.92655	0	40.3846
dd_Smed_g4_SER-CGA_tRNA_5	0	0	5	0	2	2	87	93	61	0	0	4.63275	0	4.05732	1.93796	37.2009	50.4669	32.2818	1.54425	1.99843	39.9832
dd_Smed_g4_Pseudo_ILE-AAT_tRNA_2	7	1	4	5	2	4	67	81	71	8.36083	3.38791	3.7062	5.17612	4.05732	3.87593	28.649	43.955	37.574	5.15165	4.36979	36.726
dd_Smed_g4_TRP-CCA_tRNA_13	5	0	8	0	2	3	66	67	88	5.97202	0	7.4124	0	4.05732	2.90695	28.2214	36.3579	46.5705	4.46147	2.32142	37.0499
dd_Smed_g4_TRP-CCA_tRNA_7	5	3	6	0	0	3	68	65	71	5.97202	10.1637	5.5593	0	0	2.90695	29.0765	35.2726	37.574	7.23169	0.968982	33.9744
dd_Smed_g4_VAL-TAC_tRNA_3	2	0	1	3	0	5	72	75	41	2.38881	0	0.92655	3.10567	0	4.84491	30.7869	40.6991	21.6976	1.10512	2.65019	31.0612
dd_Smed_g4_SEC-TCA_tRNA_1	16	1	16	2	2	3	51	57	50	19.1105	3.38791	14.8248	2.07045	4.05732	2.90695	21.8074	30.9313	26.4605	12.4411	3.01157	26.3998
dd_Smed_g4_GLY-TCC_tRNA_2	17	6	37	28	14	34	26	18	11	20.3049	20.3275	34.2823	28.9863	28.4012	32.9454	11.1175	9.76779	5.82132	24.9716	30.111	8.9022
dd_Smed_g4_SER-TGA_tRNA_7	17	6	29	27	18	26	22	26	15	20.3049	20.3275	26.8699	27.951	36.5159	25.1935	9.40712	14.109	7.93816	22.5008	29.8868	10.4848
dd_Smed_g4_CYS-GCA_tRNA_4	34	17	29	2	0	4	32	33	31	40.6098	57.5945	26.8699	2.07045	0	3.87593	13.6831	17.9076	16.4055	41.6914	1.98212	15.9987
dd_Smed_g4_LEU-TAG_tRNA_5	9	2	19	20	16	14	33	37	25	10.7496	6.77583	17.6044	20.7045	32.4586	13.5657	14.1107	20.0782	13.2303	11.71	22.2429	15.8064
dd_Smed_g4_LEU-TAG_tRNA_6	14	3	10	19	21	12	45	21	26	16.7217	10.1637	9.2655	19.6692	42.6019	11.6278	19.2418	11.3958	13.7595	12.0503	24.633	14.799
dd_Smed_g4_Pseudo_UNDET_Gly_42	13	7	19	15	30	38	12	13	11	15.5273	23.7154	17.6044	15.5284	60.8598	36.8213	5.13116	7.05451	5.82132	18.949	37.7365	6.00233
dd_Smed_g4_Pseudo_PRO-AGG_tRNA_3	13	3	12	2	4	11	45	34	32	15.5273	10.1637	11.1186	2.07045	8.11464	10.6588	19.2418	18.4503	16.9347	12.2699	6.94796	18.2089
dd_Smed_g4_TRP-CCA_tRNA_3	28	7	30	19	17	28	10	5	12	33.4433	23.7154	27.7965	19.6692	34.4872	27.1315	4.27596	2.71327	6.35053	28.3184	27.096	4.44659
dd_Smed_g4_THR-CGT_tRNA_2	2	0	7	19	4	27	24	28	34	2.38881	0	6.48585	19.6692	8.11464	26.1625	10.2623	15.1943	17.9932	2.95822	17.9821	14.4833
dd_Smed_g4_Pseudo_TYR-ATA_tRNA_1	43	10	51	13	3	6	6	4	5	51.3594	33.8791	47.254	13.4579	6.08598	5.81389	2.56558	2.17062	2.64605	44.1642	8.45259	2.46075
dd_Smed_g4_ARG-CCG_tRNA_1	20	16	43	4	2	4	21	10	19	23.8881	54.2066	39.8416	4.14089	4.05732	3.87593	8.97952	5.42655	10.055	39.3121	4.02471	8.15369
dd_Smed_g4_ALA-CGC_tRNA_1	1	0	10	10	3	13	27	40	33	1.1944	0	9.2655	10.3522	6.08598	12.5968	11.5451	21.7062	17.464	3.48663	9.67833	16.9051
dd_Smed_g4_CYS-GCA_tRNA_9	12	6	18	16	13	16	24	17	15	14.3329	20.3275	16.6779	16.5636	26.3726	15.5037	10.2623	9.22513	7.93816	17.1127	19.48	9.14187
dd_Smed_g4_ALA-CGC_tRNA_3	0	0	7	14	2	15	26	31	39	0	0	6.48585	14.4931	4.05732	14.5347	11.1175	16.8223	20.6392	2.16195	11.0284	16.193
dd_Smed_g4_THR-AGT_tRNA_2	0	0	0	2	0	1	37	40	54	0	0	0	2.07045	0	0.968982	15.8211	21.7062	28.5774	0	1.01314	22.0349
dd_Smed_g4_MET-CAT_tRNA_8	18	6	8	13	9	13	25	12	20	21.4993	20.3275	7.4124	13.4579	18.2579	12.5968	10.6899	6.51186	10.5842	16.4131	14.7709	9.26199
dd_Smed_g4_LEU-CAG_tRNA_2	6	1	3	2	0	0	59	20	29	7.16643	3.38791	2.77965	2.07045	0	0	25.2282	10.8531	15.3471	4.44466	0.690149	17.1428
dd_Smed_g4_MET-CAT_tRNA_5	0	1	1	1	1	5	24	36	49	0	3.38791	0.92655	1.03522	2.02866	4.84491	10.2623	19.5356	25.9313	1.43815	2.63626	18.5764
dd_Smed_g4_PRO-TGG_tRNA_7	16	2	19	9	11	16	20	15	10	19.1105	6.77583	17.6044	9.31701	22.3153	15.5037	8.55193	8.13982	5.29211	14.4969	15.712	7.32795
dd_Smed_g4_Pseudo_SUP-TTA_tRNA_12	2	3	6	7	0	4	41	22	28	2.38881	10.1637	5.5593	7.24657	0	3.87593	17.5314	11.9384	14.8179	6.03728	3.7075	14.7626
dd_Smed_g4_Pseudo_PRO-CGG_tRNA_2	0	4	1	0	1	1	26	41	35	0	13.5517	0.92655	0	2.02866	0.968982	11.1175	22.2489	18.5224	4.82607	0.999214	17.2962
dd_Smed_g4_ASN-GTT_tRNA_3	6	4	18	12	10	11	23	10	8	7.16643	13.5517	16.6779	12.4227	20.2866	10.6588	9.83472	5.42655	4.23369	12.4653	14.456	6.49832
dd_Smed_g4_Pseudo_LYS-CTT_tRNA_1	19	7	32	2	2	0	15	12	11	22.6937	23.7154	29.6496	2.07045	4.05732	0	6.41394	6.51186	5.82132	25.3529	2.04259	6.24904
dd_Smed_g4_UNDET_Leu_66	1	0	6	8	1	13	36	12	18	1.1944	0	5.5593	8.28179	2.02866	12.5968	15.3935	6.51186	9.52579	2.25123	7.63574	10.477
dd_Smed_g4_LEU-AAG_tRNA_4	8	2	6	4	0	5	22	20	26	9.55524	6.77583	5.5593	4.14089	0	4.84491	9.40712	10.8531	13.7595	7.29679	2.99527	11.3399
dd_Smed_g4_Pseudo_SUP-TTA_tRNA_7	7	1	5	5	2	6	29	22	16	8.36083	3.38791	4.63275	5.17612	4.05732	5.81389	12.4003	11.9384	8.46737	5.4605	5.01578	10.9354
dd_Smed_g4_ALA-GGC_tRNA_2	63	1	18	5	1	0	3	1	0	75.2475	3.38791	16.6779	5.17612	2.02866	0	1.28279	0.542655	0	31.7711	2.40159	0.608481
dd_Smed_g4_LEU-CAA_tRNA_2	2	1	0	13	2	16	25	18	12	2.38881	3.38791	0	13.4579	4.05732	15.5037	10.6899	9.76779	6.35053	1.92557	11.0063	8.93607
dd_Smed_g4_GLN-TTG_tRNA_3	7	1	4	4	11	14	13	19	14	8.36083	3.38791	3.7062	4.14089	22.3153	13.5657	5.55875	10.3104	7.40895	5.15165	13.3406	7.75938
dd_Smed_g4_LEU-AAG_tRNA_3	12	3	11	1	1	1	23	20	14	14.3329	10.1637	10.192	1.03522	2.02866	0.968982	9.83472	10.8531	7.40895	11.5629	1.34429	9.36559
dd_Smed_g4_LEU-CAG_tRNA_6	2	0	0	0	1	1	43	10	29	2.38881	0	0	0	2.02866	0.968982	18.3866	5.42655	15.3471	0.79627	0.999214	13.0534
dd_Smed_g4_PRO-AGG_tRNA_2	4	4	9	2	5	7	19	17	17	4.77762	13.5517	8.33895	2.07045	10.1433	6.78287	8.12433	9.22513	8.99658	8.88941	6.33221	8.78201
dd_Smed_g4_LYS-CTT_tRNA_7	6	4	12	6	4	15	11	13	11	7.16643	13.5517	11.1186	6.21134	8.11464	14.5347	4.70356	7.05451	5.82132	10.6122	9.62024	5.8598
dd_Smed_g4_PHE-AAA_tRNA_5	7	4	6	1	1	1	24	12	25	8.36083	13.5517	5.5593	1.03522	2.02866	0.968982	10.2623	6.51186	13.2303	9.15726	1.34429	10.0015
dd_Smed_g4_LEU-CAA_tRNA_4	7	6	12	2	2	3	13	13	14	8.36083	20.3275	11.1186	2.07045	4.05732	2.90695	5.55875	7.05451	7.40895	13.269	3.01157	6.67407
dd_Smed_g4_LEU-TAA_tRNA_1	1	1	6	4	0	1	14	19	26	1.1944	3.38791	5.5593	4.14089	0	0.968982	5.98635	10.3104	13.7595	3.38054	1.70329	10.0188
dd_Smed_g4_Pseudo_LEU-TAA_tRNA_6	7	2	23	1	3	2	14	11	7	8.36083	6.77583	21.3106	1.03522	6.08598	1.93796	5.98635	5.9692	3.70447	12.1491	3.01972	5.22001
dd_Smed_g4_ARG-TCT_tRNA_4	8	0	6	5	7	6	13	12	12	9.55524	0	5.5593	5.17612	14.2006	5.81389	5.55875	6.51186	6.35053	5.03818	8.39688	6.14038
dd_Smed_g4_LYS-TTT_tRNA_6	0	2	10	3	2	6	25	13	6	0	6.77583	9.2655	3.10567	4.05732	5.81389	10.6899	7.05451	3.17526	5.34711	4.32563	6.97323
dd_Smed_g4_Pseudo_LYS-TTT_tRNA_24	24	6	18	1	2	3	3	6	4	28.6657	20.3275	16.6779	1.03522	4.05732	2.90695	1.28279	3.25593	2.11684	21.8904	2.6665	2.21852
dd_Smed_g4_UNDET_Thr_53	2	5	5	6	2	12	9	11	15	2.38881	16.9396	4.63275	6.21134	4.05732	11.6278	3.84837	5.9692	7.93816	7.98704	7.29882	5.91858
dd_Smed_g4_GLY-GCC_tRNA_2	10	7	28	2	2	5	10	1	1	11.944	23.7154	25.9434	2.07045	4.05732	4.84491	4.27596	0.542655	0.529211	20.5343	3.65756	1.78261
dd_Smed_g4_TYR-GTA_tRNA_6	0	1	0	2	0	6	11	19	26	0	3.38791	0	2.07045	0	5.81389	4.70356	10.3104	13.7595	1.1293	2.62811	9.59116
dd_Smed_g4_VAL-CAC_tRNA_4	0	1	5	2	1	0	20	22	14	0	3.38791	4.63275	2.07045	2.02866	0	8.55193	11.9384	7.40895	2.67355	1.36637	9.29976
dd_Smed_g4_LEU-CAG_tRNA_7	3	3	8	1	6	5	17	10	10	3.58321	10.1637	7.4124	1.03522	12.172	4.84491	7.26914	5.42655	5.29211	7.05312	6.01737	5.99593
dd_Smed_g4_Pseudo_CYS-GCA_tRNA_14	1	1	0	0	0	1	28	19	13	1.1944	3.38791	0	0	0	0.968982	11.9727	10.3104	6.87974	1.52744	0.322994	9.72096
dd_Smed_g4_LEU-CAA_tRNA_5	2	2	11	2	3	2	14	12	14	2.38881	6.77583	10.192	2.07045	6.08598	1.93796	5.98635	6.51186	7.40895	6.45223	3.3648	6.63572
dd_Smed_g4_UNDET_Leu_52	6	3	4	12	4	16	9	6	1	7.16643	10.1637	3.7062	12.4227	8.11464	15.5037	3.84837	3.25593	0.529211	7.01212	12.0137	2.5445
dd_Smed_g4_MET-CAT_tRNA_3	2	1	4	14	2	19	9	6	2	2.38881	3.38791	3.7062	14.4931	4.05732	18.4107	3.84837	3.25593	1.05842	3.16097	12.3204	2.72091
dd_Smed_g4_Pseudo_ALA-GGC_tRNA_1	7	2	4	4	0	4	18	12	7	8.36083	6.77583	3.7062	4.14089	0	3.87593	7.69673	6.51186	3.70447	6.28095	2.67227	5.97102
dd_Smed_g4_CYS-GCA_tRNA_1	1	2	2	3	1	1	19	10	17	1.1944	6.77583	1.8531	3.10567	2.02866	0.968982	8.12433	5.42655	8.99658	3.27444	2.03444	7.51582
dd_Smed_g4_VAL-CAC_tRNA_2	11	1	3	7	6	16	5	2	4	13.1385	3.38791	2.77965	7.24657	12.172	15.5037	2.13798	1.08531	2.11684	6.43534	11.6407	1.78004
dd_Smed_g4_ARG-TCT_tRNA_5	3	0	4	4	6	8	6	8	15	3.58321	0	3.7062	4.14089	12.172	7.75185	2.56558	4.34124	7.93816	2.4298	8.02157	4.94833
dd_Smed_g4_UNDET_Thr_21	23	1	7	2	10	3	5	2	1	27.4713	3.38791	6.48585	2.07045	20.2866	2.90695	2.13798	1.08531	0.529211	12.4484	8.42133	1.25083
dd_Smed_g4_SUP-TTA_tRNA_22	0	1	0	1	0	0	17	18	15	0	3.38791	0	1.03522	0	0	7.26914	9.76779	7.93816	1.1293	0.345075	8.32503
dd_Smed_g4_Pseudo_THR-TGT_tRNA_11	11	1	5	12	9	5	1	4	2	13.1385	3.38791	4.63275	12.4227	18.2579	4.84491	0.427596	2.17062	1.05842	7.05304	11.8418	1.21888
dd_Smed_g4_GLY-GCC_tRNA_13	3	1	7	8	6	16	3	2	3	3.58321	3.38791	6.48585	8.28179	12.172	15.5037	1.28279	1.08531	1.58763	4.48566	11.9858	1.31858
dd_Smed_g4_ALA-TGC_tRNA_7	0	0	0	0	1	0	18	15	13	0	0	0	0	2.02866	0	7.69673	8.13982	6.87974	0	0.67622	7.5721
dd_Smed_g4_CYS-GCA_tRNA_3	1	0	0	0	0	0	16	16	12	1.1944	0	0	0	0	0	6.84154	8.68248	6.35053	0.398135	0	7.29152
dd_Smed_g4_THR-GGT_tRNA_2	4	2	5	3	7	6	6	7	5	4.77762	6.77583	4.63275	3.10567	14.2006	5.81389	2.56558	3.79858	2.64605	5.3954	7.70673	3.00341
dd_Smed_g4_Pseudo_ASP-GTC_tRNA_9	0	0	0	0	0	0	9	25	9	0	0	0	0	0	0	3.84837	13.5664	4.7629	0	0	7.39255
dd_Smed_g4_UNDET_Thr_60	4	0	2	1	0	4	10	9	12	4.77762	0	1.8531	1.03522	0	3.87593	4.27596	4.88389	6.35053	2.21024	1.63705	5.17013
dd_Smed_g4_THR-CGT_tRNA_3	8	1	4	11	0	7	5	4	1	9.55524	3.38791	3.7062	11.3875	0	6.78287	2.13798	2.17062	0.529211	5.54978	6.05678	1.6126
dd_Smed_g4_MET-CAT_tRNA_7	4	0	7	2	2	2	10	6	7	4.77762	0	6.48585	2.07045	4.05732	1.93796	4.27596	3.25593	3.70447	3.75449	2.68858	3.74546
dd_Smed_g4_SER-CGA_tRNA_4	0	0	0	0	0	0	14	13	12	0	0	0	0	0	0	5.98635	7.05451	6.35053	0	0	6.4638
dd_Smed_g4_ALA-AGC_tRNA_4	2	0	1	1	0	0	12	6	16	2.38881	0	0.92655	1.03522	0	0	5.13116	3.25593	8.46737	1.10512	0.345075	5.61815
dd_Smed_g4_HIS-GTG_tRNA_3	15	0	3	4	4	6	2	3	1	17.9161	0	2.77965	4.14089	8.11464	5.81389	0.855193	1.62796	0.529211	6.89857	6.02314	1.00412
dd_Smed_g4_Pseudo_ARG-CCG_tRNA_2	3	1	2	0	1	0	11	14	6	3.58321	3.38791	1.8531	0	2.02866	0	4.70356	7.59717	3.17526	2.94141	0.67622	5.15866
dd_Smed_g4_Pseudo_TRP-CCA_tRNA_4	0	0	1	1	0	0	12	11	13	0	0	0.92655	1.03522	0	0	5.13116	5.9692	6.87974	0.30885	0.345075	5.99337
dd_Smed_g4_UNDET_Asp_43	6	4	4	1	0	3	5	7	8	7.16643	13.5517	3.7062	1.03522	0	2.90695	2.13798	3.79858	4.23369	8.14143	1.31406	3.39008
dd_Smed_g4_ASN-GTT_tRNA_7	9	2	0	2	1	2	7	9	5	10.7496	6.77583	0	2.07045	2.02866	1.93796	2.99317	4.88389	2.64605	5.84182	2.01236	3.50771
dd_Smed_g4_Pseudo_ASP-GTC_tRNA_1	5	3	5	2	5	5	7	4	1	5.97202	10.1637	4.63275	2.07045	10.1433	4.84491	2.99317	2.17062	0.529211	6.92284	5.68622	1.89767
dd_Smed_g4_Pseudo_UNDET_Lys_33	1	0	10	2	4	6	5	6	3	1.1944	0	9.2655	2.07045	8.11464	5.81389	2.13798	3.25593	1.58763	3.48663	5.33299	2.32718
dd_Smed_g4_Pseudo_SER-CGA_tRNA_6	2	0	4	0	1	0	11	12	6	2.38881	0	3.7062	0	2.02866	0	4.70356	6.51186	3.17526	2.03167	0.67622	4.79689
dd_Smed_g4_Pseudo_UNDET_Thr_26	14	3	10	1	0	2	3	1	2	16.7217	10.1637	9.2655	1.03522	0	1.93796	1.28279	0.542655	1.05842	12.0503	0.991062	0.961288
dd_Smed_g4_Pseudo_LEU-TAA_tRNA_7	0	0	3	8	1	5	12	4	2	0	0	2.77965	8.28179	2.02866	4.84491	5.13116	2.17062	1.05842	0.92655	5.05179	2.78673
dd_Smed_g4_UNDET_Gln_23	7	2	1	1	1	2	7	4	9	8.36083	6.77583	0.92655	1.03522	2.02866	1.93796	2.99317	2.17062	4.7629	5.3544	1.66728	3.3089
dd_Smed_g4_UNDET_Thr_9	6	1	0	8	0	6	10	0	3	7.16643	3.38791	0	8.28179	0	5.81389	4.27596	0	1.58763	3.51811	4.69856	1.95453
dd_Smed_g4_TRP-CCA_tRNA_1	6	4	5	4	2	10	1	0	1	7.16643	13.5517	4.63275	4.14089	4.05732	9.68982	0.427596	0	0.529211	8.45028	5.96268	0.318936
dd_Smed_g4_GLU-CTC_tRNA_3	6	1	5	5	2	1	3	6	3	7.16643	3.38791	4.63275	5.17612	4.05732	0.968982	1.28279	3.25593	1.58763	5.06236	3.40081	2.04212
dd_Smed_g4_UNDET_Leu_11	0	0	4	0	0	0	14	2	12	0	0	3.7062	0	0	0	5.98635	1.08531	6.35053	1.2354	0	4.47406
dd_Smed_g4_GLY-TCC_tRNA_1	8	2	3	0	0	0	5	8	4	9.55524	6.77583	2.77965	0	0	0	2.13798	4.34124	2.11684	6.37024	0	2.86535
dd_Smed_g4_Pseudo_PRO-AGG_tRNA_4	6	0	8	2	1	3	3	3	2	7.16643	0	7.4124	2.07045	2.02866	2.90695	1.28279	1.62796	1.05842	4.85961	2.33535	1.32306
dd_Smed_g4_GLU-TTC_tRNA_1	3	0	9	3	1	1	3	1	6	3.58321	0	8.33895	3.10567	2.02866	0.968982	1.28279	0.542655	3.17526	3.97405	2.03444	1.6669
dd_Smed_g4_PHE-GAA_tRNA_5	1	0	1	0	0	0	11	6	8	1.1944	0	0.92655	0	0	0	4.70356	3.25593	4.23369	0.706985	0	4.06439
dd_Smed_g4_GLY-TCC_tRNA_3	6	1	1	0	0	0	7	5	5	7.16643	3.38791	0.92655	0	0	0	2.99317	2.71327	2.64605	3.82696	0	2.78417
dd_Smed_g4_UNDET_Thr_63	7	1	3	3	5	5	0	0	1	8.36083	3.38791	2.77965	3.10567	10.1433	4.84491	0	0	0.529211	4.8428	6.03129	0.176404
dd_Smed_g4_VAL-AAC_tRNA_6	3	1	0	1	0	8	3	6	3	3.58321	3.38791	0	1.03522	0	7.75185	1.28279	3.25593	1.58763	2.32371	2.92903	2.04212
dd_Smed_g4_LEU-AAG_tRNA_1	8	1	1	2	2	0	2	5	3	9.55524	3.38791	0.92655	2.07045	4.05732	0	0.855193	2.71327	1.58763	4.62323	2.04259	1.7187
dd_Smed_g4_PHE-AAA_tRNA_6	0	0	7	0	0	0	4	6	7	0	0	6.48585	0	0	0	1.71039	3.25593	3.70447	2.16195	0	2.89026
dd_Smed_g4_TYR-GTA_tRNA_1	0	1	10	3	3	6	0	1	0	0	3.38791	9.2655	3.10567	6.08598	5.81389	0	0.542655	0	4.2178	5.00185	0.180885
dd_Smed_g4_ARG-CCT_tRNA_3	12	0	1	1	0	4	3	0	2	14.3329	0	0.92655	1.03522	0	3.87593	1.28279	0	1.05842	5.08647	1.63705	0.780403
dd_Smed_g4_LEU-CAG_tRNA_4	5	0	4	5	4	0	2	1	1	5.97202	0	3.7062	5.17612	8.11464	0	0.855193	0.542655	0.529211	3.22607	4.43025	0.642353
dd_Smed_g4_SUP-TCA_tRNA_1	1	0	1	1	0	1	8	5	5	1.1944	0	0.92655	1.03522	0	0.968982	3.42077	2.71327	2.64605	0.706985	0.668069	2.9267
dd_Smed_g4_GLN-TTG_tRNA_5	0	0	0	2	2	0	10	3	5	0	0	0	2.07045	4.05732	0	4.27596	1.62796	2.64605	0	2.04259	2.84999
dd_Smed_g4_ARG-TCG_tRNA_2	1	0	1	3	2	3	2	5	4	1.1944	0	0.92655	3.10567	4.05732	2.90695	0.855193	2.71327	2.11684	0.706985	3.35665	1.8951
dd_Smed_g4_ARG-TCT_tRNA_2	1	0	0	4	3	0	6	4	1	1.1944	0	0	4.14089	6.08598	0	2.56558	2.17062	0.529211	0.398135	3.40896	1.75514
dd_Smed_g4_PRO-TGG_tRNA_1	0	1	0	0	0	3	1	7	7	0	3.38791	0	0	0	2.90695	0.427596	3.79858	3.70447	1.1293	0.968982	2.64355
dd_Smed_g4_Pseudo_SUP-TTA_tRNA_3	4	1	8	1	3	2	0	0	0	4.77762	3.38791	7.4124	1.03522	6.08598	1.93796	0	0	0	5.19264	3.01972	0
dd_Smed_g4_Pseudo_LEU-AAG_tRNA_2	0	0	0	0	0	0	6	5	8	0	0	0	0	0	0	2.56558	2.71327	4.23369	0	0	3.17085
dd_Smed_g4_UNDET_Lys_55	2	1	0	3	5	7	0	0	0	2.38881	3.38791	0	3.10567	10.1433	6.78287	0	0	0	1.92557	6.67728	0
dd_Smed_g4_PRO-TGG_tRNA_2	0	0	0	0	0	0	5	3	10	0	0	0	0	0	0	2.13798	1.62796	5.29211	0	0	3.01935
dd_Smed_g4_ILE-AAT_tRNA_4	5	2	0	0	0	0	1	3	6	5.97202	6.77583	0	0	0	0	0.427596	1.62796	3.17526	4.24928	0	1.74361
dd_Smed_g4_GLY-GCC_tRNA_12	4	0	2	2	0	4	3	1	0	4.77762	0	1.8531	2.07045	0	3.87593	1.28279	0.542655	0	2.21024	1.98212	0.608481
dd_Smed_g4_VAL-AAC_tRNA_2	0	0	8	0	0	1	0	3	4	0	0	7.4124	0	0	0.968982	0	1.62796	2.11684	2.4708	0.322994	1.24827
dd_Smed_g4_ARG-TCT_tRNA_3	1	0	0	0	1	0	2	5	6	1.1944	0	0	0	2.02866	0	0.855193	2.71327	3.17526	0.398135	0.67622	2.24791
dd_Smed_g4_Pseudo_LEU-TAA_tRNA_10	4	0	4	0	0	4	1	0	2	4.77762	0	3.7062	0	0	3.87593	0.427596	0	1.05842	2.82794	1.29198	0.495339
dd_Smed_g4_TYR-GTA_tRNA_9	0	0	0	0	0	0	3	4	8	0	0	0	0	0	0	1.28279	2.17062	4.23369	0	0	2.56236
dd_Smed_g4_ALA-GGC_tRNA_6	0	0	1	2	0	2	4	3	2	0	0	0.92655	2.07045	0	1.93796	1.71039	1.62796	1.05842	0.30885	1.33614	1.46559
dd_Smed_g4_LEU-CAG_tRNA_5	7	2	0	0	0	0	3	2	0	8.36083	6.77583	0	0	0	0	1.28279	1.08531	0	5.04555	0	0.789366
dd_Smed_g4_PRO-AGG_tRNA_1	0	1	3	0	0	1	3	4	2	0	3.38791	2.77965	0	0	0.968982	1.28279	2.17062	1.05842	2.05585	0.322994	1.50394
dd_Smed_g4_SUP-TCA_tRNA_2	2	1	2	2	0	0	2	1	4	2.38881	3.38791	1.8531	2.07045	0	0	0.855193	0.542655	2.11684	2.54327	0.690149	1.17156
dd_Smed_g4_VAL-AAC_tRNA_3	0	0	1	0	0	0	5	5	3	0	0	0.92655	0	0	0	2.13798	2.71327	1.58763	0.30885	0	2.1463
dd_Smed_g4_VAL-TAC_tRNA_4	1	2	2	4	1	1	2	1	0	1.1944	6.77583	1.8531	4.14089	2.02866	0.968982	0.855193	0.542655	0	3.27444	2.37951	0.465949
dd_Smed_g4_ASN-GTT_tRNA_9	0	0	0	1	0	0	5	3	5	0	0	0	1.03522	0	0	2.13798	1.62796	2.64605	0	0.345075	2.13733
dd_Smed_g4_TYR-GTA_tRNA_5	0	0	0	1	1	0	3	5	4	0	0	0	1.03522	2.02866	0	1.28279	2.71327	2.11684	0	1.02129	2.03764
dd_Smed_g4_Pseudo_UNDET_Thr_40	0	0	3	3	2	0	1	1	3	0	0	2.77965	3.10567	4.05732	0	0.427596	0.542655	1.58763	0.92655	2.38766	0.852628
dd_Smed_g4_iMET-CAT_tRNA_1	3	5	2	0	0	1	1	0	1	3.58321	16.9396	1.8531	0	0	0.968982	0.427596	0	0.529211	7.45863	0.322994	0.318936
dd_Smed_g4_Pseudo_THR-AGT_tRNA_5	0	0	0	1	1	5	2	3	1	0	0	0	1.03522	2.02866	4.84491	0.855193	1.62796	0.529211	0	2.63626	1.00412
dd_Smed_g4_SUP-TTA_tRNA_11	0	0	0	0	0	2	7	2	2	0	0	0	0	0	1.93796	2.99317	1.08531	1.05842	0	0.645988	1.7123
dd_Smed_g4_GLY-CCC_tRNA_6	1	3	0	1	0	0	2	2	3	1.1944	10.1637	0	1.03522	0	0	0.855193	1.08531	1.58763	3.78605	0.345075	1.17604
dd_Smed_g4_LEU-TAA_tRNA_8	1	0	0	0	1	1	3	6	0	1.1944	0	0	0	2.02866	0.968982	1.28279	3.25593	0	0.398135	0.999214	1.51291
dd_Smed_g4_Pseudo_SUP-TTA_tRNA_14	0	0	3	1	0	1	4	2	1	0	0	2.77965	1.03522	0	0.968982	1.71039	1.08531	0.529211	0.92655	0.668069	1.1083
dd_Smed_g4_Pseudo_TRP-CCA_tRNA_8	2	1	0	0	3	1	1	3	1	2.38881	3.38791	0	0	6.08598	0.968982	0.427596	1.62796	0.529211	1.92557	2.35165	0.861591
dd_Smed_g4_THR-TGT_tRNA_7	3	0	3	0	0	0	2	1	3	3.58321	0	2.77965	0	0	0	0.855193	0.542655	1.58763	2.12095	0	0.99516
dd_Smed_g4_ALA-AGC_tRNA_1	0	0	0	0	0	7	1	3	1	0	0	0	0	0	6.78287	0.427596	1.62796	0.529211	0	2.26096	0.861591
dd_Smed_g4_PHE-GAA_tRNA_6	0	0	0	0	0	0	4	1	7	0	0	0	0	0	0	1.71039	0.542655	3.70447	0	0	1.98584
dd_Smed_g4_SER-TGA_tRNA_3	2	0	2	1	0	0	2	2	2	2.38881	0	1.8531	1.03522	0	0	0.855193	1.08531	1.05842	1.41397	0.345075	0.999641
dd_Smed_g4_iMET-CAT_tRNA_3	3	1	1	0	0	2	2	1	0	3.58321	3.38791	0.92655	0	0	1.93796	0.855193	0.542655	0	2.63256	0.645988	0.465949
dd_Smed_g4_GLY-CCC_tRNA_3	1	0	0	0	0	1	2	4	1	1.1944	0	0	0	0	0.968982	0.855193	2.17062	0.529211	0.398135	0.322994	1.18501
dd_Smed_g4_Pseudo_UNDET_Lys_28	0	0	4	0	0	0	1	1	3	0	0	3.7062	0	0	0	0.427596	0.542655	1.58763	1.2354	0	0.852628
dd_Smed_g4_Pseudo_UNDET_Phe_38	0	0	0	2	2	5	0	0	0	0	0	0	2.07045	4.05732	4.84491	0	0	0	0	3.65756	0
dd_Smed_g4_LEU-CAA_tRNA_1	0	0	0	0	0	0	1	6	2	0	0	0	0	0	0	0.427596	3.25593	1.05842	0	0	1.58065
dd_Smed_g4_UNDET_Ser_61	0	0	0	0	0	0	3	2	4	0	0	0	0	0	0	1.28279	1.08531	2.11684	0	0	1.49498
dd_Smed_g4_ALA-GGC_tRNA_7	2	1	1	1	0	3	0	0	0	2.38881	3.38791	0.92655	1.03522	0	2.90695	0	0	0	2.23442	1.31406	0
dd_Smed_g4_Pseudo_GLU-TTC_tRNA_2	2	0	3	0	0	0	3	0	0	2.38881	0	2.77965	0	0	0	1.28279	0	0	1.72282	0	0.427596
dd_Smed_g4_UNDET_Thr_5	0	0	1	0	1	0	2	1	3	0	0	0.92655	0	2.02866	0	0.855193	0.542655	1.58763	0.30885	0.67622	0.99516
dd_Smed_g4_UNDET_Val_2	0	0	4	0	0	1	2	0	1	0	0	3.7062	0	0	0.968982	0.855193	0	0.529211	1.2354	0.322994	0.461468
dd_Smed_g4_ARG-CCT_tRNA_5	0	0	0	0	0	0	1	4	3	0	0	0	0	0	0	0.427596	2.17062	1.58763	0	0	1.39528
dd_Smed_g4_Pseudo_LEU-TAG_tRNA_4	0	0	0	0	0	0	1	6	1	0	0	0	0	0	0	0.427596	3.25593	0.529211	0	0	1.40425
dd_Smed_g4_ALA-GGC_tRNA_3	1	0	4	1	0	0	0	1	0	1.1944	0	3.7062	1.03522	0	0	0	0.542655	0	1.63353	0.345075	0.180885
dd_Smed_g4_GLY-CCC_tRNA_2	1	0	2	1	1	1	0	0	1	1.1944	0	1.8531	1.03522	2.02866	0.968982	0	0	0.529211	1.01583	1.34429	0.176404
dd_Smed_g4_Pseudo_HIS-GTG_tRNA_4	0	0	5	0	0	0	1	1	0	0	0	4.63275	0	0	0	0.427596	0.542655	0	1.54425	0	0.323417
dd_Smed_g4_LEU-TAA_tRNA_11	0	0	0	0	0	0	3	0	4	0	0	0	0	0	0	1.28279	0	2.11684	0	0	1.13321
dd_Smed_g4_LYS-CTT_tRNA_4	1	0	0	0	2	0	2	1	0	1.1944	0	0	0	4.05732	0	0.855193	0.542655	0	0.398135	1.35244	0.465949
dd_Smed_g4_LYS-TTT_tRNA_13	1	2	3	0	0	0	0	0	0	1.1944	6.77583	2.77965	0	0	0	0	0	0	3.58329	0	0
dd_Smed_g4_PRO-CGG_tRNA_1	4	0	0	1	1	0	0	0	0	4.77762	0	0	1.03522	2.02866	0	0	0	0	1.59254	1.02129	0
dd_Smed_g4_Pseudo_SUP-TTA_tRNA_1	2	0	3	0	0	0	0	1	0	2.38881	0	2.77965	0	0	0	0	0.542655	0	1.72282	0	0.180885
dd_Smed_g4_VAL-AAC_tRNA_1	1	0	0	3	1	1	0	0	0	1.1944	0	0	3.10567	2.02866	0.968982	0	0	0	0.398135	2.03444	0
dd_Smed_g4_LYS-TTT_tRNA_9	0	0	0	0	0	5	0	1	0	0	0	0	0	0	4.84491	0	0.542655	0	0	1.61497	0.180885
dd_Smed_g4_Pseudo_GLN-CTG_tRNA_3	0	0	2	0	0	0	1	0	2	0	0	1.8531	0	0	0	0.427596	0	1.05842	0.6177	0	0.495339
dd_Smed_g4_THR-AGT_tRNA_6	2	0	3	0	0	0	0	0	0	2.38881	0	2.77965	0	0	0	0	0	0	1.72282	0	0
dd_Smed_g4_PHE-AAA_tRNA_3	0	0	0	0	0	1	1	1	2	0	0	0	0	0	0.968982	0.427596	0.542655	1.05842	0	0.322994	0.676224
dd_Smed_g4_Pseudo_SER-GGA_tRNA_1	0	0	0	1	1	0	0	2	1	0	0	0	1.03522	2.02866	0	0	1.08531	0.529211	0	1.02129	0.538173
dd_Smed_g4_THR-TGT_tRNA_9	0	0	0	1	0	0	1	2	1	0	0	0	1.03522	0	0	0.427596	1.08531	0.529211	0	0.345075	0.680706

### Sheet: tRNA_counts_Cell_Populations
	Raw counts (25-35mer)			Normalized value (25-35mer)
tRNA_Id	X1	X2	Xins	X1	X2	Xins
dd_Smed_g4_GLY-TCC_tRNA_6	23134	45783	137418	34420	39425.8	113464
dd_Smed_g4_Pseudo_GLY-GCC_tRNA_11	4297	13823	2125	6393.3	11903.6	1754.58
dd_Smed_g4_UNDET_Gly_17	4162	13588	2082	6192.44	11701.2	1719.07
dd_Smed_g4_UNDET_Pro_22	604	2939	10828	898.663	2530.91	8940.49
dd_Smed_g4_THR-TGT_tRNA_3	286	1603	12161	425.526	1380.42	10041.1
dd_Smed_g4_GLU-CTC_tRNA_2	483	1493	9850	718.632	1285.69	8132.97
dd_Smed_g4_UNDET_Glu_1	457	1478	8960	679.948	1272.77	7398.12
dd_Smed_g4_PRO-GGG_tRNA_1	543	3008	6132	807.904	2590.32	5063.09
dd_Smed_g4_Pseudo_CYS-GCA_tRNA_14	851	4529	3252	1266.16	3900.13	2685.12
dd_Smed_g4_ASP-GTC_tRNA_6	21	39	8351	31.2449	33.5847	6895.27
dd_Smed_g4_LYS-TTT_tRNA_7	302	1173	4468	449.331	1010.12	3689.15
dd_Smed_g4_CYS-GCA_tRNA_4	48	194	4301	71.4169	167.062	3551.26
dd_Smed_g4_GLY-CCC_tRNA_4	300	953	2544	446.356	820.671	2100.54
dd_Smed_g4_UNDET_Gln_20	932	2324	132	1386.68	2001.3	108.99
dd_Smed_g4_SER-GCT_tRNA_1	49	115	3087	72.9047	99.0317	2548.88
dd_Smed_g4_UNDET_Tyr_56	268	1342	1633	398.744	1155.66	1348.34
dd_Smed_g4_CYS-ACA_tRNA_3	583	1355	1059	867.418	1166.85	874.398
dd_Smed_g4_ARG-ACG_tRNA_3	352	1192	1071	523.724	1026.49	884.306
dd_Smed_g4_ASP-GTC_tRNA_8	624	1177	742	928.42	1013.57	612.656
dd_Smed_g4_GLN-CTG_tRNA_1	553	1188	141	822.782	1023.04	116.421
dd_Smed_g4_Pseudo_GLY-GCC_tRNA_10	364	921	412	541.578	793.115	340.181
dd_Smed_g4_THR-GGT_tRNA_2	2	4	1629	2.9757	3.44458	1345.04
dd_Smed_g4_ASN-GTT_tRNA_13	478	605	356	711.193	520.993	293.943
dd_Smed_g4_LYS-TTT_tRNA_10	284	462	549	422.55	397.849	453.3
dd_Smed_g4_SER-ACT_tRNA_1	55	63	1160	81.8319	54.2522	957.792
dd_Smed_g4_TYR-GTA_tRNA_9	133	515	469	197.884	443.49	387.245
dd_Smed_g4_GLY-GCC_tRNA_6	251	486	268	373.451	418.517	221.283
dd_Smed_g4_GLY-TCC_tRNA_2	324	483	173	482.064	415.933	142.843
dd_Smed_g4_ALA-CGC_tRNA_1	83	132	641	123.492	113.671	529.262
dd_Smed_g4_LEU-TAG_tRNA_6	83	343	408	123.492	295.373	336.878
dd_Smed_g4_ALA-CGC_tRNA_3	66	138	622	98.1982	118.838	513.575
dd_Smed_g4_Pseudo_LYS-TTT_tRNA_1	109	405	303	162.176	348.764	250.182
dd_Smed_g4_LEU-TAG_tRNA_5	85	332	391	126.467	285.9	322.842
dd_Smed_g4_GLY-TCC_tRNA_4	112	374	271	166.639	322.068	223.76
dd_Smed_g4_TYR-GTA_tRNA_2	94	130	441	139.858	111.949	364.126
dd_Smed_g4_ILE-TAT_tRNA_1	366	173	83	544.554	148.978	68.5316
dd_Smed_g4_LYS-CTT_tRNA_8	89	171	239	132.419	147.256	197.338
dd_Smed_g4_CYS-GCA_tRNA_3	59	198	81	87.7833	170.507	66.8803
dd_Smed_g4_LEU-TAG_tRNA_9	45	136	133	66.9533	117.116	109.816
dd_Smed_g4_CYS-GCA_tRNA_8	24	35	234	35.7084	30.1401	193.21
dd_Smed_g4_ASN-GTT_tRNA_4	49	183	53	72.9047	157.59	43.7612
dd_Smed_g4_GLN-TTG_tRNA_6	31	129	105	46.1234	111.088	86.6967
dd_Smed_g4_LEU-CAG_tRNA_6	30	44	176	44.6356	37.8904	145.32
dd_Smed_g4_Pseudo_PRO-CGG_tRNA_2	34	129	78	50.587	111.088	64.4032
dd_Smed_g4_UNDET_Leu_8	40	120	80	59.5141	103.337	66.0546
dd_Smed_g4_LEU-CAG_tRNA_2	17	37	181	25.2935	31.8624	149.449
dd_Smed_g4_ARG-TCT_tRNA_1	17	61	154	25.2935	52.5299	127.155
dd_Smed_g4_SER-CGA_tRNA_2	59	96	61	87.7833	82.6699	50.3666
dd_Smed_g4_Pseudo_UNDET_Gly_25	73	126	13	108.613	108.504	10.7339
dd_Smed_g4_UNDET_Thr_9	51	89	57	75.8804	76.6419	47.0639
dd_Smed_g4_ARG-TCG_tRNA_1	45	71	79	66.9533	61.1413	65.2289
dd_Smed_g4_Pseudo_ALA-GGC_tRNA_1	25	88	79	37.1963	75.7808	65.2289
dd_Smed_g4_ARG-TCT_tRNA_4	32	63	65	47.6113	54.2522	53.6694
dd_Smed_g4_ASN-GTT_tRNA_5	35	59	66	52.0748	50.8076	54.495
dd_Smed_g4_GLY-GCC_tRNA_4	28	64	58	41.6599	55.1133	47.8896
dd_Smed_g4_ARG-TCT_tRNA_5	44	48	57	65.4655	41.335	47.0639
dd_Smed_g4_MET-CAT_tRNA_8	8	12	120	11.9028	10.3337	99.0819
dd_Smed_g4_LYS-CTT_tRNA_7	12	8	105	17.8542	6.88916	86.6967
dd_Smed_g4_LEU-CAA_tRNA_4	4	9	112	5.95141	7.75031	92.4764
dd_Smed_g4_iMET-CAT_tRNA_2	42	54	28	62.4898	46.5018	23.1191
dd_Smed_g4_PHE-AAA_tRNA_5	12	20	88	17.8542	17.2229	72.6601
dd_Smed_g4_SEC-TCA_tRNA_2	23	36	60	34.2206	31.0012	49.541
dd_Smed_g4_ARG-TCT_tRNA_2	30	67	21	44.6356	57.6967	17.3393
dd_Smed_g4_GLY-GCC_tRNA_14	45	63	4	66.9533	54.2522	3.30273
dd_Smed_g4_LEU-AAG_tRNA_3	16	10	84	23.8056	8.61145	69.3573
dd_Smed_g4_LEU-AAG_tRNA_4	12	29	64	17.8542	24.9732	52.8437
dd_Smed_g4_GLY-GCC_tRNA_1	41	60	1	61.0019	51.6687	0.825683
dd_Smed_g4_VAL-CAC_tRNA_2	5	16	79	7.43926	13.7783	65.2289
dd_Smed_g4_PHE-GAA_tRNA_7	40	31	29	59.5141	26.6955	23.9448
dd_Smed_g4_Pseudo_GLU-TTC_tRNA_2	21	31	41	31.2449	26.6955	33.853
dd_Smed_g4_ARG-ACG_tRNA_1	31	30	30	46.1234	25.8344	24.7705
dd_Smed_g4_LEU-CAA_tRNA_5	6	4	81	8.92711	3.44458	66.8803
dd_Smed_g4_LEU-TAA_tRNA_4	10	22	57	14.8785	18.9452	47.0639
dd_Smed_g4_ASP-GTC_tRNA_2	28	30	30	41.6599	25.8344	24.7705
dd_Smed_g4_PRO-AGG_tRNA_2	8	31	49	11.9028	26.6955	40.4584
dd_Smed_g4_ALA-CGC_tRNA_5	5	15	62	7.43926	12.9172	51.1923
dd_Smed_g4_TRP-CCA_tRNA_3	13	24	37	19.3421	20.6675	30.5503
dd_Smed_g4_SER-TGA_tRNA_7	18	40	16	26.7813	34.4458	13.2109
dd_Smed_g4_Pseudo_SUP-TTA_tRNA_12	14	27	32	20.8299	23.2509	26.4218
dd_Smed_g4_UNDET_Leu_11	14	30	28	20.8299	25.8344	23.1191
dd_Smed_g4_ALA-GGC_tRNA_3	7	44	20	10.415	37.8904	16.5137
dd_Smed_g4_Pseudo_TRP-CCA_tRNA_4	14	31	22	20.8299	26.6955	18.165
dd_Smed_g4_PRO-TGG_tRNA_7	39	25	3	58.0262	21.5286	2.47705
dd_Smed_g4_Pseudo_SUP-TTA_tRNA_7	9	24	33	13.3907	20.6675	27.2475
dd_Smed_g4_ALA-GGC_tRNA_2	37	24	5	55.0505	20.6675	4.12841
dd_Smed_g4_ILE-AAT_tRNA_1	27	18	20	40.172	15.5006	16.5137
dd_Smed_g4_GLN-TTG_tRNA_2	39	18	8	58.0262	15.5006	6.60546
dd_Smed_g4_ALA-GGC_tRNA_7	10	35	19	14.8785	30.1401	15.688
dd_Smed_g4_Pseudo_UNDET_Gly_42	9	26	28	13.3907	22.3898	23.1191
dd_Smed_g4_Pseudo_PRO-AGG_tRNA_3	18	20	22	26.7813	17.2229	18.165
dd_Smed_g4_Pseudo_PRO-AGG_tRNA_4	16	32	11	23.8056	27.5566	9.08251
dd_Smed_g4_HIS-GTG_tRNA_7	17	27	15	25.2935	23.2509	12.3852
dd_Smed_g4_UNDET_His_18	17	22	17	25.2935	18.9452	14.0366
dd_Smed_g4_MET-CAT_tRNA_3	10	11	35	14.8785	9.4726	28.8989
dd_Smed_g4_CYS-GCA_tRNA_1	18	23	15	26.7813	19.8063	12.3852
dd_Smed_g4_Pseudo_ILE-AAT_tRNA_3	22	17	17	32.7327	14.6395	14.0366
dd_Smed_g4_LEU-TAA_tRNA_8	8	7	39	11.9028	6.02802	32.2016
dd_Smed_g4_SUP-TTA_tRNA_18	4	19	31	5.95141	16.3618	25.5962
dd_Smed_g4_LEU-AAG_tRNA_1	14	28	11	20.8299	24.1121	9.08251
dd_Smed_g4_Pseudo_ILE-AAT_tRNA_2	27	12	14	40.172	10.3337	11.5596
dd_Smed_g4_UNDET_Leu_66	21	18	13	31.2449	15.5006	10.7339
dd_Smed_g4_LYS-TTT_tRNA_8	11	15	26	16.3664	12.9172	21.4677
dd_Smed_g4_UNDET_Phe_16	14	17	20	20.8299	14.6395	16.5137
dd_Smed_g4_PHE-GAA_tRNA_5	9	22	18	13.3907	18.9452	14.8623
dd_Smed_g4_Pseudo_GLY-GCC_tRNA_7	13	22	14	19.3421	18.9452	11.5596
dd_Smed_g4_LYS-TTT_tRNA_15	7	20	22	10.415	17.2229	18.165
dd_Smed_g4_SER-TGA_tRNA_5	14	17	16	20.8299	14.6395	13.2109
dd_Smed_g4_Pseudo_SER-CGA_tRNA_6	11	22	14	16.3664	18.9452	11.5596
dd_Smed_g4_ALA-GGC_tRNA_6	9	24	14	13.3907	20.6675	11.5596
dd_Smed_g4_SER-TGA_tRNA_2	11	16	17	16.3664	13.7783	14.0366
dd_Smed_g4_LYS-TTT_tRNA_17	10	9	25	14.8785	7.75031	20.6421
dd_Smed_g4_LEU-CAG_tRNA_4	12	26	5	17.8542	22.3898	4.12841
dd_Smed_g4_Pseudo_LYS-TTT_tRNA_3	11	16	16	16.3664	13.7783	13.2109
dd_Smed_g4_THR-CGT_tRNA_4	12	20	5	17.8542	17.2229	4.12841
dd_Smed_g4_PHE-AAA_tRNA_3	13	13	10	19.3421	11.1949	8.25683
dd_Smed_g4_LEU-TAA_tRNA_11	2	4	30	2.9757	3.44458	24.7705
dd_Smed_g4_THR-CGT_tRNA_1	7	9	18	10.415	7.75031	14.8623
dd_Smed_g4_ARG-GCG_tRNA_1	2	1	29	2.9757	0.861145	23.9448
dd_Smed_g4_PRO-AGG_tRNA_1	5	14	12	7.43926	12.056	9.90819
dd_Smed_g4_GLN-TTG_tRNA_8	15	8	8	22.3178	6.88916	6.60546
dd_Smed_g4_VAL-TAC_tRNA_3	9	10	10	13.3907	8.61145	8.25683
dd_Smed_g4_ALA-AGC_tRNA_4	5	6	18	7.43926	5.16687	14.8623
dd_Smed_g4_UNDET_Gln_23	4	5	20	5.95141	4.30573	16.5137
dd_Smed_g4_PHE-AAA_tRNA_6	12	15	1	17.8542	12.9172	0.825683
dd_Smed_g4_VAL-AAC_tRNA_6	12	14	2	17.8542	12.056	1.65137
dd_Smed_g4_SER-ACT_tRNA_2	5	8	14	7.43926	6.88916	11.5596
dd_Smed_g4_UNDET_Ser_61	6	13	7	8.92711	11.1949	5.77978
dd_Smed_g4_MET-CAT_tRNA_7	6	11	8	8.92711	9.4726	6.60546
dd_Smed_g4_SUP-TTA_tRNA_6	5	15	4	7.43926	12.9172	3.30273
dd_Smed_g4_Pseudo_LEU-AAG_tRNA_2	9	7	8	13.3907	6.02802	6.60546
dd_Smed_g4_ASN-GTT_tRNA_7	7	7	10	10.415	6.02802	8.25683
dd_Smed_g4_TRP-CCA_tRNA_13	9	11	3	13.3907	9.4726	2.47705
dd_Smed_g4_VAL-CAC_tRNA_4	7	8	7	10.415	6.88916	5.77978
dd_Smed_g4_GLY-GCC_tRNA_13	6	10	6	8.92711	8.61145	4.9541
dd_Smed_g4_ASN-GTT_tRNA_9	9	9	3	13.3907	7.75031	2.47705
dd_Smed_g4_Pseudo_LEU-TAA_tRNA_7	3	3	15	4.46356	2.58344	12.3852
dd_Smed_g4_Pseudo_LYS-CTT_tRNA_5	9	8	4	13.3907	6.88916	3.30273
dd_Smed_g4_Pseudo_GLN-CTG_tRNA_3	10	7	3	14.8785	6.02802	2.47705
dd_Smed_g4_UNDET_Asp_43	9	8	2	13.3907	6.88916	1.65137
dd_Smed_g4_LYS-TTT_tRNA_6	7	6	6	10.415	5.16687	4.9541
dd_Smed_g4_GLN-TTG_tRNA_3	1	6	12	1.48785	5.16687	9.90819
dd_Smed_g4_THR-CGT_tRNA_2	4	2	12	5.95141	1.72229	9.90819
dd_Smed_g4_LEU-TAA_tRNA_1	5	7	5	7.43926	6.02802	4.12841
dd_Smed_g4_VAL-TAC_tRNA_4	6	5	6	8.92711	4.30573	4.9541
dd_Smed_g4_LEU-CAG_tRNA_7	5	9	3	7.43926	7.75031	2.47705
dd_Smed_g4_Pseudo_LYS-CTT_tRNA_1	10	4	3	14.8785	3.44458	2.47705
dd_Smed_g4_ASN-GTT_tRNA_3	4	5	8	5.95141	4.30573	6.60546
dd_Smed_g4_ARG-CCG_tRNA_1	1	5	10	1.48785	4.30573	8.25683
dd_Smed_g4_GLU-CTC_tRNA_3	1	2	13	1.48785	1.72229	10.7339
dd_Smed_g4_Pseudo_UNDET_Ser_45	6	6	3	8.92711	5.16687	2.47705
dd_Smed_g4_Pseudo_TYR-ATA_tRNA_1	2	2	11	2.9757	1.72229	9.08251
dd_Smed_g4_ALA-AGC_tRNA_1	5	4	6	7.43926	3.44458	4.9541
